# A spatially continuous cell-type atlas reveals multiscale organization of the human cortex

**DOI:** 10.64898/2026.11.10.765231

**Authors:** Wenkun Lei, Xiaohan Tian, Changsheng Dong, Jing Lou, Xinghui Zhao, Xinyi Dong, Lin Du, Ruoxin Yang, Yuxuan Hong, Yu Yu, Chen Yang, Linna Qian, Shu Liu, Ang Li, Meng Wang, Bing Liu

## Abstract

Neuroimaging has increasingly revealed fine-grained spatial heterogeneity within the human cortex, uncovering regional differentiation beyond conventional cortical divisions. However, understanding the cellular architecture underlying these imaging features requires spatially continuous cell-type references that capture both cortex-wide organization and regional specialization. Here, we introduce RIDGE (Regional Integration of Deconvolution with Guided Estimation), a deconvolution framework that anchors multiple regional references to continuous cortex-wide transcriptomic maps, thereby recovering cortex-wide organizational patterns while supporting region-specific cell-type inference. RIDGE reconstructs spatially continuous distributions of 24 major cortical cell types across the human cortex. The resulting maps are robust across analytical pipelines and independent reference datasets, recover established cell-type associations with known cortical features, and recapitulate the canonical primary sensory–allocortical/periallocortical (Pr–Al) axis of cortical cellular organization. At finer scales, RIDGE resolves distinct cellular profiles across default mode, motor, and visual systems, revealing local cellular specialization within each system. By relating these cellular maps to cortical imaging features, we demonstrate their utility for investigating cellular contributions to global cortical organization and regional specialization. Together, RIDGE provides a unified framework and spatially continuous cellular reference resource for integrating cellular architecture with human cortical imaging across spatial scales.
