## Supplemental Table 1 for "A spatially continuous cell-type atlas reveals multiscale organization of the human cortex"

### Sheet: Grouped Table
Jorstad et al.
Tissue dissection	Matched Brodmann area(s)	No. of samples	Donor IDs
AnG	BA39	3	H19.30.004, H19.30.001, H19.30.002
DFC	BA9	5	H18.30.002, H19.30.001, H19.30.002, H200.1023, H18.30.001
A1	BA41	6	H18.30.002, H19.30.001, H19.30.002
ACC	BA24	5	H18.30.002, H19.30.001, H19.30.002, H18.30.001, H200.1023
M1	BA4	4	H18.30.001, H18.30.002, H19.30.001, H19.30.002
MTG	BA21	6	H18.30.002, H19.30.001, H19.30.002, H18.30.001, H200.1023
S1	BA1, BA2, BA3	8	H18.30.002, H19.30.001, H19.30.002, H18.30.001, H200.1023
V1	BA17	7	H18.30.002, H19.30.001, H19.30.002, H18.30.001, H200.1023
Siletti et al.
Tissue dissection	Matched Brodmann area(s)	No. of samples	Donor IDs
A1C	BA41	6	H19.30.001, H18.30.002, H19.30.002
A5-A7	BA5-BA7	6	H19.30.001, H19.30.002, H18.30.002
A13	BA13	6	H18.30.002, H19.30.002, H19.30.001
A14	BA11	2	H18.30.002
A19	BA19	6	H19.30.002, H19.30.001, H18.30.002
A23	BA23	7	H18.30.002, H19.30.001, H19.30.002
A24	BA24	6	H18.30.002, H19.30.002, H19.30.001
A25	BA25	6	H19.30.002, H18.30.002, H19.30.001
A29-A30	BA29, BA30	6	H19.30.001, H18.30.002, H19.30.002
A32	BA32	5	H19.30.001, H18.30.002, H19.30.002
A35-A36	BA35, BA36	4	H18.30.002, H19.30.002
A38	BA38	6	H18.30.002, H19.30.001, H19.30.002
SMG	BA40	7	H18.30.002, H19.30.002, H19.30.001
A43	BA43	6	H19.30.001, H18.30.002, H19.30.002
A44-A45	BA44, BA45	6	H19.30.001, H18.30.002, H19.30.002
A46	BA46	6	H18.30.002, H19.30.002, H19.30.001
FI	BA13	6	H19.30.001, H18.30.002, H19.30.002
ITG	BA20	6	H19.30.002, H19.30.001, H18.30.002
Idg	BA43	6	H19.30.002, H18.30.002, H19.30.001
Ig	BA16	6	H18.30.002, H19.30.001, H19.30.002
LEC	BA34	6	H18.30.002, H19.30.002, H19.30.001
M1C	BA4	18	H19.30.001, H18.30.001, H18.30.002, H19.30.002
MEC	BA28	6	H19.30.002, H18.30.002, H19.30.001
MTG	BA21	18	H18.30.002, H19.30.001, H19.30.002
S1C	BA1, BA2, BA3	6	H18.30.002, H19.30.001, H19.30.002
STG	BA22	6	H19.30.002, H19.30.001, H18.30.002
TF	BA37	6	H19.30.001, H18.30.002, H19.30.002
TH-TL	BA27	6	H19.30.002, H19.30.001, H18.30.002
V1C	BA17	6	H18.30.002, H19.30.001, H19.30.002
V2	BA18	6	H18.30.002, H19.30.002, H19.30.001
