## Supplemental Table 3 for "A spatially continuous cell-type atlas reveals multiscale organization of the human cortex"

Siletti Cell types	Jorstad Cell types	proportion	roi
Amygdala excitatory	L2/3 IT	1.0	Human MEC
Astrocyte	Astro	1.0	Human MEC
CGE interneuron	Lamp5	0.2679265756397504	Human MEC
CGE interneuron	Pax6	0.09340808391355457	Human MEC
CGE interneuron	Sncg	0.13093408083913555	Human MEC
CGE interneuron	Vip	0.5077312596075595	Human MEC
Committed oligodendrocyte precursor	OPC	0.140625	Human MEC
Committed oligodendrocyte precursor	Oligo	0.859375	Human MEC
Deep-layer corticothalamic and 6b	L5/6 NP	0.008812615955473098	Human MEC
Deep-layer corticothalamic and 6b	L6 CT	0.5658627087198516	Human MEC
Deep-layer corticothalamic and 6b	L6b	0.4253246753246753	Human MEC
Deep-layer intratelencephalic	L5 IT	0.7567931127253161	Human MEC
Deep-layer intratelencephalic	L6 IT	0.24239978477266613	Human MEC
Deep-layer intratelencephalic	L6 IT Car3	0.0008071025020177562	Human MEC
Fibroblast	Endo	0.023809523809523808	Human MEC
Fibroblast	VLMC	0.9761904761904762	Human MEC
LAMP5-LHX6 and Chandelier	Chandelier	0.2532436328688131	Human MEC
LAMP5-LHX6 and Chandelier	Lamp5 Lhx6	0.746756367131187	Human MEC
MGE interneuron	Pvalb	0.457669478288035	Human MEC
MGE interneuron	Sst	0.5299906279287723	Human MEC
MGE interneuron	Sst Chodl	0.012339893783192753	Human MEC
Microglia	Micro/PVM	1.0	Human MEC
Oligodendrocyte	Oligo	1.0	Human MEC
Oligodendrocyte precursor	OPC	1.0	Human MEC
Splatter	L4 IT	0.1875	Human MEC
Splatter	Sst Chodl	0.8125	Human MEC
Upper-layer intratelencephalic	L2/3 IT	1.0	Human MEC
Vascular	Endo	0.5238095238095238	Human MEC
Vascular	VLMC	0.47619047619047616	Human MEC
Astrocyte	Astro	1.0	Human A43
CGE interneuron	Lamp5	0.20502592740327083	Human A43
CGE interneuron	Lamp5 Lhx6	0.00019944156362185878	Human A43
CGE interneuron	Pax6	0.05963302752293578	Human A43
CGE interneuron	Sncg	0.1519744714798564	Human A43
CGE interneuron	Vip	0.5831671320303151	Human A43
Committed oligodendrocyte precursor	OPC	0.6875	Human A43
Committed oligodendrocyte precursor	Oligo	0.3125	Human A43
Deep-layer corticothalamic and 6b	L6 CT	0.575037147102526	Human A43
Deep-layer corticothalamic and 6b	L6b	0.424962852897474	Human A43
Deep-layer intratelencephalic	L5 IT	0.6743503156658347	Human A43
Deep-layer intratelencephalic	L6 IT	0.22037879900161503	Human A43
Deep-layer intratelencephalic	L6 IT Car3	0.10527088533255029	Human A43
Deep-layer near-projecting	L5/6 NP	1.0	Human A43
Fibroblast	VLMC	1.0	Human A43
LAMP5-LHX6 and Chandelier	Chandelier	0.44044665012406947	Human A43
LAMP5-LHX6 and Chandelier	Lamp5 Lhx6	0.5595533498759305	Human A43
MGE interneuron	Pvalb	0.41431182342190354	Human A43
MGE interneuron	Sst	0.5854070012652889	Human A43
MGE interneuron	Sst Chodl	0.0002811753128075355	Human A43
Microglia	Micro/PVM	1.0	Human A43
Miscellaneous	L5 ET	1.0	Human A43
Oligodendrocyte	Oligo	1.0	Human A43
Oligodendrocyte precursor	OPC	1.0	Human A43
Splatter	L4 IT	0.03333333333333333	Human A43
Splatter	Sst Chodl	0.9666666666666667	Human A43
Upper-layer intratelencephalic	L2/3 IT	0.8050742937687203	Human A43
Upper-layer intratelencephalic	L4 IT	0.19492570623127972	Human A43
Vascular	Endo	0.5384615384615384	Human A43
Vascular	VLMC	0.46153846153846156	Human A43
Astrocyte	Astro	1.0	Human TF
CGE interneuron	Lamp5	0.1968285930027687	Human TF
CGE interneuron	Pax6	0.04580921218223005	Human TF
CGE interneuron	Sncg	0.14321671281147746	Human TF
CGE interneuron	Vip	0.6141454820035238	Human TF
Committed oligodendrocyte precursor	OPC	0.5	Human TF
Committed oligodendrocyte precursor	Oligo	0.5	Human TF
Deep-layer corticothalamic and 6b	L5/6 NP	0.0009718172983479105	Human TF
Deep-layer corticothalamic and 6b	L6 CT	0.6841593780369291	Human TF
Deep-layer corticothalamic and 6b	L6b	0.31486880466472306	Human TF
Deep-layer intratelencephalic	L5 IT	0.6936083240431067	Human TF
Deep-layer intratelencephalic	L6 IT	0.23764399851356374	Human TF
Deep-layer intratelencephalic	L6 IT Car3	0.06874767744332962	Human TF
Deep-layer near-projecting	L5/6 NP	1.0	Human TF
Fibroblast	VLMC	1.0	Human TF
LAMP5-LHX6 and Chandelier	Chandelier	0.1848013816925734	Human TF
LAMP5-LHX6 and Chandelier	Lamp5 Lhx6	0.8151986183074266	Human TF
MGE interneuron	Pvalb	0.4230133969535695	Human TF
MGE interneuron	Sst	0.5769866030464306	Human TF
Microglia	Micro/PVM	1.0	Human TF
Miscellaneous	L5 ET	1.0	Human TF
Oligodendrocyte	Oligo	1.0	Human TF
Oligodendrocyte precursor	OPC	1.0	Human TF
Splatter	Sst Chodl	1.0	Human TF
Upper-layer intratelencephalic	L2/3 IT	0.7508940182054616	Human TF
Upper-layer intratelencephalic	L4 IT	0.24910598179453836	Human TF
Vascular	Endo	0.47368421052631576	Human TF
Vascular	VLMC	0.5263157894736842	Human TF
Astrocyte	Astro	1.0	Human A19
CGE interneuron	Lamp5	0.19701660568533633	Human A19
CGE interneuron	Pax6	0.04559527160146355	Human A19
CGE interneuron	Sncg	0.13031241204615818	Human A19
CGE interneuron	Vip	0.6270757106670419	Human A19
Committed oligodendrocyte precursor	OPC	0.3888888888888889	Human A19
Committed oligodendrocyte precursor	Oligo	0.6111111111111112	Human A19
Deep-layer corticothalamic and 6b	L6 CT	0.5521844660194175	Human A19
Deep-layer corticothalamic and 6b	L6b	0.44781553398058255	Human A19
Deep-layer intratelencephalic	L5 IT	0.6953569864213753	Human A19
Deep-layer intratelencephalic	L6 IT	0.22996057818659657	Human A19
Deep-layer intratelencephalic	L6 IT Car3	0.07468243539202803	Human A19
Deep-layer near-projecting	L5/6 NP	1.0	Human A19
Fibroblast	VLMC	1.0	Human A19
LAMP5-LHX6 and Chandelier	Chandelier	0.43014705882352944	Human A19
LAMP5-LHX6 and Chandelier	Lamp5 Lhx6	0.5698529411764706	Human A19
MGE interneuron	Pvalb	0.41530172413793104	Human A19
MGE interneuron	Sst	0.584698275862069	Human A19
Microglia	Micro/PVM	1.0	Human A19
Miscellaneous	L5 ET	1.0	Human A19
Oligodendrocyte	Oligo	1.0	Human A19
Oligodendrocyte precursor	OPC	1.0	Human A19
Splatter	Sst Chodl	1.0	Human A19
Upper-layer intratelencephalic	L2/3 IT	0.7437054047404248	Human A19
Upper-layer intratelencephalic	L4 IT	0.25629459525957515	Human A19
Vascular	Endo	0.2631578947368421	Human A19
Vascular	VLMC	0.7368421052631579	Human A19
Amygdala excitatory	L2/3 IT	1.0	Human FI
Astrocyte	Astro	1.0	Human FI
CGE interneuron	Lamp5	0.20474967907573813	Human FI
CGE interneuron	Pax6	0.11146769362430467	Human FI
CGE interneuron	Sncg	0.15832263585793752	Human FI
CGE interneuron	Vip	0.5254599914420197	Human FI
Committed oligodendrocyte precursor	OPC	0.5217391304347826	Human FI
Committed oligodendrocyte precursor	Oligo	0.4782608695652174	Human FI
Deep-layer corticothalamic and 6b	L5/6 NP	0.00034916201117318437	Human FI
Deep-layer corticothalamic and 6b	L6 CT	0.4975558659217877	Human FI
Deep-layer corticothalamic and 6b	L6b	0.5020949720670391	Human FI
Deep-layer intratelencephalic	L5 IT	0.39760315533980584	Human FI
Deep-layer intratelencephalic	L6 IT	0.328125	Human FI
Deep-layer intratelencephalic	L6 IT Car3	0.27427184466019416	Human FI
Deep-layer near-projecting	L5/6 NP	1.0	Human FI
Fibroblast	Endo	0.05128205128205128	Human FI
Fibroblast	VLMC	0.9487179487179487	Human FI
LAMP5-LHX6 and Chandelier	Chandelier	0.3283208020050125	Human FI
LAMP5-LHX6 and Chandelier	Lamp5 Lhx6	0.6716791979949874	Human FI
MGE interneuron	Pvalb	0.41214223764093666	Human FI
MGE interneuron	Sst	0.5856027753686036	Human FI
MGE interneuron	Sst Chodl	0.0022549869904596705	Human FI
Microglia	Micro/PVM	1.0	Human FI
Miscellaneous	L5 ET	1.0	Human FI
Oligodendrocyte	Oligo	1.0	Human FI
Oligodendrocyte precursor	OPC	1.0	Human FI
Splatter	Sst Chodl	1.0	Human FI
Upper-layer intratelencephalic	L2/3 IT	0.8232749742533471	Human FI
Upper-layer intratelencephalic	L4 IT	0.17672502574665294	Human FI
Vascular	Endo	0.6060606060606061	Human FI
Vascular	VLMC	0.3939393939393939	Human FI
Astrocyte	Astro	1.0	Human A5-A7
CGE interneuron	Lamp5	0.20235849056603775	Human A5-A7
CGE interneuron	Pax6	0.04080188679245283	Human A5-A7
CGE interneuron	Sncg	0.11957547169811321	Human A5-A7
CGE interneuron	Vip	0.6372641509433963	Human A5-A7
Committed oligodendrocyte precursor	OPC	1.0	Human A5-A7
Deep-layer corticothalamic and 6b	L6 CT	0.5080160320641283	Human A5-A7
Deep-layer corticothalamic and 6b	L6b	0.49198396793587174	Human A5-A7
Deep-layer intratelencephalic	L5 IT	0.7062683865127857	Human A5-A7
Deep-layer intratelencephalic	L6 IT	0.21860149355057706	Human A5-A7
Deep-layer intratelencephalic	L6 IT Car3	0.07513011993663725	Human A5-A7
Deep-layer near-projecting	L5/6 NP	1.0	Human A5-A7
Fibroblast	VLMC	1.0	Human A5-A7
LAMP5-LHX6 and Chandelier	Chandelier	0.4856687898089172	Human A5-A7
LAMP5-LHX6 and Chandelier	Lamp5 Lhx6	0.5143312101910829	Human A5-A7
MGE interneuron	Pvalb	0.3715351812366738	Human A5-A7
MGE interneuron	Sst	0.6284648187633263	Human A5-A7
Microglia	Micro/PVM	1.0	Human A5-A7
Miscellaneous	L5 ET	1.0	Human A5-A7
Oligodendrocyte	Oligo	1.0	Human A5-A7
Oligodendrocyte precursor	OPC	1.0	Human A5-A7
Splatter	Sst Chodl	1.0	Human A5-A7
Upper-layer intratelencephalic	L2/3 IT	0.8092735703245749	Human A5-A7
Upper-layer intratelencephalic	L4 IT	0.19072642967542505	Human A5-A7
Vascular	Endo	0.6666666666666666	Human A5-A7
Vascular	VLMC	0.3333333333333333	Human A5-A7
Astrocyte	Astro	1.0	Human A46
CGE interneuron	Lamp5	0.22430379746835444	Human A46
CGE interneuron	Pax6	0.060759493670886074	Human A46
CGE interneuron	Sncg	0.15544303797468353	Human A46
CGE interneuron	Vip	0.5594936708860759	Human A46
Committed oligodendrocyte precursor	OPC	0.625	Human A46
Committed oligodendrocyte precursor	Oligo	0.375	Human A46
Deep-layer corticothalamic and 6b	L6 CT	0.48060344827586204	Human A46
Deep-layer corticothalamic and 6b	L6b	0.5193965517241379	Human A46
Deep-layer intratelencephalic	L5 IT	0.6495582667227597	Human A46
Deep-layer intratelencephalic	L6 IT	0.27366428270929744	Human A46
Deep-layer intratelencephalic	L6 IT Car3	0.07677745056794279	Human A46
Deep-layer near-projecting	L5/6 NP	1.0	Human A46
Fibroblast	VLMC	1.0	Human A46
LAMP5-LHX6 and Chandelier	Chandelier	0.42482517482517484	Human A46
LAMP5-LHX6 and Chandelier	Lamp5 Lhx6	0.5751748251748252	Human A46
MGE interneuron	Pvalb	0.4049743687108411	Human A46
MGE interneuron	Sst	0.5950256312891589	Human A46
Microglia	Micro/PVM	1.0	Human A46
Miscellaneous	L5 ET	1.0	Human A46
Oligodendrocyte	Oligo	1.0	Human A46
Oligodendrocyte precursor	OPC	1.0	Human A46
Splatter	Sst Chodl	1.0	Human A46
Upper-layer intratelencephalic	L2/3 IT	0.7841921397379913	Human A46
Upper-layer intratelencephalic	L4 IT	0.21580786026200874	Human A46
Vascular	Endo	0.3157894736842105	Human A46
Vascular	VLMC	0.6842105263157895	Human A46
Amygdala excitatory	L2/3 IT	1.0	Human M1C
Astrocyte	Astro	1.0	Human M1C
CGE interneuron	Lamp5	0.28496062992125987	Human M1C
CGE interneuron	Lamp5 Lhx6	0.00023622047244094488	Human M1C
CGE interneuron	Pax6	0.06141732283464567	Human M1C
CGE interneuron	Sncg	0.09937007874015748	Human M1C
CGE interneuron	Vip	0.5540157480314961	Human M1C
Committed oligodendrocyte precursor	OPC	0.5	Human M1C
Committed oligodendrocyte precursor	Oligo	0.5	Human M1C
Deep-layer corticothalamic and 6b	L6 CT	0.6163852753944091	Human M1C
Deep-layer corticothalamic and 6b	L6b	0.38361472460559093	Human M1C
Deep-layer intratelencephalic	L5 IT	0.5115430280110813	Human M1C
Deep-layer intratelencephalic	L6 IT	0.4031924717470648	Human M1C
Deep-layer intratelencephalic	L6 IT Car3	0.08526450024185392	Human M1C
Deep-layer near-projecting	L5/6 NP	1.0	Human M1C
Fibroblast	Endo	0.0851063829787234	Human M1C
Fibroblast	VLMC	0.9148936170212766	Human M1C
LAMP5-LHX6 and Chandelier	Chandelier	0.25648298217179905	Human M1C
LAMP5-LHX6 and Chandelier	Lamp5 Lhx6	0.743517017828201	Human M1C
MGE interneuron	Pvalb	0.510090069547372	Human M1C
MGE interneuron	Sst	0.4896249002394254	Human M1C
MGE interneuron	Sst Chodl	0.0002850302132025995	Human M1C
Microglia	Micro/PVM	1.0	Human M1C
Miscellaneous	L5 ET	1.0	Human M1C
Oligodendrocyte	Oligo	1.0	Human M1C
Oligodendrocyte precursor	OPC	1.0	Human M1C
Splatter	Sst Chodl	1.0	Human M1C
Upper-layer intratelencephalic	L2/3 IT	0.8989834212151442	Human M1C
Upper-layer intratelencephalic	L4 IT	0.10101657878485583	Human M1C
Vascular	Endo	0.62	Human M1C
Vascular	VLMC	0.38	Human M1C
Astrocyte	Astro	1.0	Human A23
CGE interneuron	Lamp5	0.21277816012846984	Human A23
CGE interneuron	Lamp5 Lhx6	0.00022941041523285156	Human A23
CGE interneuron	Pax6	0.06836430373938977	Human A23
CGE interneuron	Sncg	0.13879330121587521	Human A23
CGE interneuron	Vip	0.5798348245010323	Human A23
Committed oligodendrocyte precursor	OPC	0.5384615384615384	Human A23
Committed oligodendrocyte precursor	Oligo	0.46153846153846156	Human A23
Deep-layer corticothalamic and 6b	L6 CT	0.5248266296809986	Human A23
Deep-layer corticothalamic and 6b	L6b	0.47517337031900136	Human A23
Deep-layer intratelencephalic	L5 IT	0.6458556627366917	Human A23
Deep-layer intratelencephalic	L6 IT	0.25098249374776704	Human A23
Deep-layer intratelencephalic	L6 IT Car3	0.10316184351554127	Human A23
Deep-layer near-projecting	L5/6 NP	1.0	Human A23
Fibroblast	VLMC	1.0	Human A23
LAMP5-LHX6 and Chandelier	Chandelier	0.37644341801385683	Human A23
LAMP5-LHX6 and Chandelier	Lamp5 Lhx6	0.6235565819861432	Human A23
MGE interneuron	Pvalb	0.4227303638218293	Human A23
MGE interneuron	Sst	0.5772696361781707	Human A23
Microglia	Micro/PVM	1.0	Human A23
Miscellaneous	L5 ET	1.0	Human A23
Oligodendrocyte	Oligo	1.0	Human A23
Oligodendrocyte precursor	OPC	1.0	Human A23
Splatter	L4 IT	0.030303030303030304	Human A23
Splatter	Sst Chodl	0.9696969696969697	Human A23
Upper-layer intratelencephalic	L2/3 IT	0.7823353931387172	Human A23
Upper-layer intratelencephalic	L4 IT	0.21766460686128275	Human A23
Vascular	Endo	0.6470588235294118	Human A23
Vascular	VLMC	0.35294117647058826	Human A23
Astrocyte	Astro	1.0	Human ITG
CGE interneuron	Lamp5	0.19286933434477527	Human ITG
CGE interneuron	Lamp5 Lhx6	0.00018964536317087047	Human ITG
CGE interneuron	Pax6	0.054048928503698086	Human ITG
CGE interneuron	Sncg	0.15057841835767116	Human ITG
CGE interneuron	Vip	0.6023136734306846	Human ITG
Committed oligodendrocyte precursor	OPC	0.6666666666666666	Human ITG
Committed oligodendrocyte precursor	Oligo	0.3333333333333333	Human ITG
Deep-layer corticothalamic and 6b	L6 CT	0.6771879483500718	Human ITG
Deep-layer corticothalamic and 6b	L6b	0.32281205164992827	Human ITG
Deep-layer intratelencephalic	L5 IT	0.6589403973509934	Human ITG
Deep-layer intratelencephalic	L6 IT	0.20171081677704195	Human ITG
Deep-layer intratelencephalic	L6 IT Car3	0.13934878587196467	Human ITG
Deep-layer near-projecting	L5/6 NP	1.0	Human ITG
Fibroblast	Endo	0.18181818181818182	Human ITG
Fibroblast	VLMC	0.8181818181818182	Human ITG
LAMP5-LHX6 and Chandelier	Chandelier	0.376978417266187	Human ITG
LAMP5-LHX6 and Chandelier	Lamp5 Lhx6	0.6230215827338129	Human ITG
MGE interneuron	Pvalb	0.39911265432098764	Human ITG
MGE interneuron	Sst	0.6008873456790124	Human ITG
Microglia	Micro/PVM	1.0	Human ITG
Miscellaneous	L5 ET	1.0	Human ITG
Oligodendrocyte	Oligo	1.0	Human ITG
Oligodendrocyte precursor	OPC	1.0	Human ITG
Splatter	Sst Chodl	1.0	Human ITG
Upper-layer intratelencephalic	L2/3 IT	0.7472434266327396	Human ITG
Upper-layer intratelencephalic	L4 IT	0.2527565733672604	Human ITG
Vascular	Endo	0.5416666666666666	Human ITG
Vascular	VLMC	0.4583333333333333	Human ITG
Astrocyte	Astro	1.0	Human V1C
CGE interneuron	Lamp5	0.20458715596330276	Human V1C
CGE interneuron	Lamp5 Lhx6	0.00045871559633027525	Human V1C
CGE interneuron	Pax6	0.033486238532110094	Human V1C
CGE interneuron	Sncg	0.12201834862385322	Human V1C
CGE interneuron	Vip	0.6394495412844037	Human V1C
Committed oligodendrocyte precursor	OPC	0.7692307692307693	Human V1C
Committed oligodendrocyte precursor	Oligo	0.23076923076923078	Human V1C
Deep-layer corticothalamic and 6b	L6 CT	0.7691734921816828	Human V1C
Deep-layer corticothalamic and 6b	L6b	0.2308265078183172	Human V1C
Deep-layer intratelencephalic	L5 IT	0.5872124130551097	Human V1C
Deep-layer intratelencephalic	L6 IT	0.28651685393258425	Human V1C
Deep-layer intratelencephalic	L6 IT Car3	0.12627073301230604	Human V1C
Deep-layer near-projecting	L5/6 NP	1.0	Human V1C
Fibroblast	VLMC	1.0	Human V1C
LAMP5-LHX6 and Chandelier	Chandelier	0.556497175141243	Human V1C
LAMP5-LHX6 and Chandelier	Lamp5 Lhx6	0.4435028248587571	Human V1C
MGE interneuron	Pvalb	0.46681175190424373	Human V1C
MGE interneuron	Sst	0.5329162132752993	Human V1C
MGE interneuron	Sst Chodl	0.0002720348204570185	Human V1C
Microglia	Micro/PVM	1.0	Human V1C
Miscellaneous	L5 ET	1.0	Human V1C
Oligodendrocyte	Oligo	1.0	Human V1C
Oligodendrocyte precursor	OPC	1.0	Human V1C
Splatter	Sst Chodl	1.0	Human V1C
Upper-layer intratelencephalic	L2/3 IT	0.6509667562299142	Human V1C
Upper-layer intratelencephalic	L4 IT	0.3490332437700859	Human V1C
Vascular	Endo	0.45454545454545453	Human V1C
Vascular	VLMC	0.5454545454545454	Human V1C
Astrocyte	Astro	1.0	Human Pro
CGE interneuron	Lamp5	0.1736086804340217	Human Pro
CGE interneuron	Pax6	0.04235211760588029	Human Pro
CGE interneuron	Sncg	0.15050752537626882	Human Pro
CGE interneuron	Vip	0.6335316765838291	Human Pro
Committed oligodendrocyte precursor	OPC	0.875	Human Pro
Committed oligodendrocyte precursor	Oligo	0.125	Human Pro
Deep-layer corticothalamic and 6b	L6 CT	0.5773809523809523	Human Pro
Deep-layer corticothalamic and 6b	L6b	0.4226190476190476	Human Pro
Deep-layer intratelencephalic	L5 IT	0.668576667430667	Human Pro
Deep-layer intratelencephalic	L6 IT	0.2406600962640385	Human Pro
Deep-layer intratelencephalic	L6 IT Car3	0.09076323630529452	Human Pro
Deep-layer near-projecting	L5/6 NP	1.0	Human Pro
Fibroblast	VLMC	1.0	Human Pro
LAMP5-LHX6 and Chandelier	Chandelier	0.5052356020942408	Human Pro
LAMP5-LHX6 and Chandelier	Lamp5 Lhx6	0.49476439790575916	Human Pro
MGE interneuron	Pvalb	0.3913162956856279	Human Pro
MGE interneuron	Sst	0.6084089035449299	Human Pro
MGE interneuron	Sst Chodl	0.0002748007694421544	Human Pro
Microglia	Micro/PVM	1.0	Human Pro
Miscellaneous	L5 ET	1.0	Human Pro
Oligodendrocyte	Oligo	1.0	Human Pro
Oligodendrocyte precursor	OPC	1.0	Human Pro
Splatter	Sst Chodl	1.0	Human Pro
Upper-layer intratelencephalic	L2/3 IT	0.8047437869343479	Human Pro
Upper-layer intratelencephalic	L4 IT	0.19525621306565208	Human Pro
Vascular	Endo	0.6	Human Pro
Vascular	VLMC	0.4	Human Pro
Amygdala excitatory	L2/3 IT	1.0	Human S1C
Astrocyte	Astro	1.0	Human S1C
CGE interneuron	Lamp5	0.22058220582205823	Human S1C
CGE interneuron	Lamp5 Lhx6	0.0002050020500205002	Human S1C
CGE interneuron	Pax6	0.05002050020500205	Human S1C
CGE interneuron	Sncg	0.12341123411234112	Human S1C
CGE interneuron	Vip	0.6057810578105781	Human S1C
Committed oligodendrocyte precursor	OPC	0.42857142857142855	Human S1C
Committed oligodendrocyte precursor	Oligo	0.5714285714285714	Human S1C
Deep-layer corticothalamic and 6b	L6 CT	0.5005592841163311	Human S1C
Deep-layer corticothalamic and 6b	L6b	0.4994407158836689	Human S1C
Deep-layer intratelencephalic	L5 IT	0.5720516962843296	Human S1C
Deep-layer intratelencephalic	L6 IT	0.3465266558966074	Human S1C
Deep-layer intratelencephalic	L6 IT Car3	0.08142164781906301	Human S1C
Deep-layer near-projecting	L5/6 NP	1.0	Human S1C
Fibroblast	VLMC	1.0	Human S1C
LAMP5-LHX6 and Chandelier	Chandelier	0.4534288638689867	Human S1C
LAMP5-LHX6 and Chandelier	Lamp5 Lhx6	0.5465711361310133	Human S1C
MGE interneuron	Pvalb	0.40516308548461893	Human S1C
MGE interneuron	Sst	0.5943731643221518	Human S1C
MGE interneuron	Sst Chodl	0.0004637501932292472	Human S1C
Microglia	Micro/PVM	1.0	Human S1C
Miscellaneous	L5 ET	1.0	Human S1C
Oligodendrocyte	Oligo	1.0	Human S1C
Oligodendrocyte precursor	OPC	1.0	Human S1C
Splatter	L4 IT	0.018867924528301886	Human S1C
Splatter	Sst Chodl	0.9811320754716981	Human S1C
Upper-layer intratelencephalic	L2/3 IT	0.8206974445856275	Human S1C
Upper-layer intratelencephalic	L4 IT	0.17930255541437243	Human S1C
Vascular	Endo	0.7777777777777778	Human S1C
Vascular	VLMC	0.2222222222222222	Human S1C
Astrocyte	Astro	1.0	Human A13
CGE interneuron	Lamp5	0.21883071143460905	Human A13
CGE interneuron	Pax6	0.08006574313219066	Human A13
CGE interneuron	Sncg	0.17257572200046958	Human A13
CGE interneuron	Vip	0.5285278234327306	Human A13
Committed oligodendrocyte precursor	OPC	1.0	Human A13
Deep-layer corticothalamic and 6b	L6 CT	0.533090467516697	Human A13
Deep-layer corticothalamic and 6b	L6b	0.46690953248330297	Human A13
Deep-layer intratelencephalic	L5 IT	0.6126140547462782	Human A13
Deep-layer intratelencephalic	L6 IT	0.29438130302545223	Human A13
Deep-layer intratelencephalic	L6 IT Car3	0.09300464222826957	Human A13
Deep-layer near-projecting	L5/6 NP	1.0	Human A13
Fibroblast	Endo	0.06666666666666667	Human A13
Fibroblast	VLMC	0.9333333333333333	Human A13
LAMP5-LHX6 and Chandelier	Chandelier	0.3079056865464632	Human A13
LAMP5-LHX6 and Chandelier	Lamp5 Lhx6	0.6920943134535368	Human A13
MGE interneuron	Pvalb	0.46877912395153776	Human A13
MGE interneuron	Sst	0.5308480894687791	Human A13
MGE interneuron	Sst Chodl	0.0003727865796831314	Human A13
Microglia	Micro/PVM	1.0	Human A13
Miscellaneous	L5 ET	1.0	Human A13
Oligodendrocyte	Oligo	1.0	Human A13
Oligodendrocyte precursor	OPC	1.0	Human A13
Splatter	Sst Chodl	1.0	Human A13
Upper-layer intratelencephalic	L2/3 IT	0.7989098837209302	Human A13
Upper-layer intratelencephalic	L4 IT	0.20109011627906978	Human A13
Vascular	Endo	0.4444444444444444	Human A13
Vascular	VLMC	0.5555555555555556	Human A13
Astrocyte	Astro	1.0	Human V2
CGE interneuron	Lamp5	0.19864940911648846	Human V2
CGE interneuron	Lamp5 Lhx6	0.0002813731007315701	Human V2
CGE interneuron	Pax6	0.028700056274620148	Human V2
CGE interneuron	Sncg	0.13984243106359032	Human V2
CGE interneuron	Vip	0.6325267304445695	Human V2
Committed oligodendrocyte precursor	OPC	0.625	Human V2
Committed oligodendrocyte precursor	Oligo	0.375	Human V2
Deep-layer corticothalamic and 6b	L6 CT	0.6529411764705882	Human V2
Deep-layer corticothalamic and 6b	L6b	0.34705882352941175	Human V2
Deep-layer intratelencephalic	L5 IT	0.6714876033057852	Human V2
Deep-layer intratelencephalic	L6 IT	0.24954086317722682	Human V2
Deep-layer intratelencephalic	L6 IT Car3	0.07897153351698806	Human V2
Deep-layer near-projecting	L5/6 NP	1.0	Human V2
Fibroblast	Endo	0.03125	Human V2
Fibroblast	VLMC	0.96875	Human V2
LAMP5-LHX6 and Chandelier	Chandelier	0.4925373134328358	Human V2
LAMP5-LHX6 and Chandelier	Lamp5 Lhx6	0.5074626865671642	Human V2
MGE interneuron	Pvalb	0.4338425381903643	Human V2
MGE interneuron	Sst	0.5661574618096358	Human V2
Microglia	Micro/PVM	1.0	Human V2
Miscellaneous	L5 ET	1.0	Human V2
Oligodendrocyte	Oligo	1.0	Human V2
Oligodendrocyte precursor	OPC	1.0	Human V2
Splatter	L4 IT	0.1111111111111111	Human V2
Splatter	Sst Chodl	0.8888888888888888	Human V2
Upper-layer intratelencephalic	L2/3 IT	0.7649728347714925	Human V2
Upper-layer intratelencephalic	L4 IT	0.2350271652285075	Human V2
Vascular	Endo	0.6739130434782609	Human V2
Vascular	VLMC	0.32608695652173914	Human V2
Astrocyte	Astro	1.0	Human A14
CGE interneuron	Lamp5	0.1786833855799373	Human A14
CGE interneuron	Pax6	0.0713166144200627	Human A14
CGE interneuron	Sncg	0.17163009404388715	Human A14
CGE interneuron	Vip	0.5783699059561128	Human A14
Committed oligodendrocyte precursor	OPC	0.2857142857142857	Human A14
Committed oligodendrocyte precursor	Oligo	0.7142857142857143	Human A14
Deep-layer corticothalamic and 6b	L6 CT	0.44875776397515527	Human A14
Deep-layer corticothalamic and 6b	L6b	0.5512422360248447	Human A14
Deep-layer intratelencephalic	L5 IT	0.6815263908701854	Human A14
Deep-layer intratelencephalic	L6 IT	0.26640513552068473	Human A14
Deep-layer intratelencephalic	L6 IT Car3	0.05206847360912981	Human A14
Deep-layer near-projecting	L5/6 NP	1.0	Human A14
Fibroblast	VLMC	1.0	Human A14
LAMP5-LHX6 and Chandelier	Chandelier	0.07109004739336493	Human A14
LAMP5-LHX6 and Chandelier	Lamp5 Lhx6	0.9289099526066351	Human A14
MGE interneuron	Pvalb	0.37123420796890183	Human A14
MGE interneuron	Sst	0.6287657920310982	Human A14
Microglia	Micro/PVM	1.0	Human A14
Miscellaneous	L5 ET	1.0	Human A14
Oligodendrocyte	Oligo	1.0	Human A14
Oligodendrocyte precursor	OPC	1.0	Human A14
Splatter	Sst Chodl	1.0	Human A14
Upper-layer intratelencephalic	L2/3 IT	0.8064153066966798	Human A14
Upper-layer intratelencephalic	L4 IT	0.1935846933033202	Human A14
Vascular	Endo	0.5	Human A14
Vascular	VLMC	0.5	Human A14
	Astro	0.033386565965819355	BA9
	Chandelier	0.010570059732307503	BA9
	Endo	0.0013411094151174795	BA9
	L2/3 IT	0.28011540599440615	BA9
	L4 IT	0.04463600349394295	BA9
	L5 ET	0.0071025860471682295	BA9
	L5 IT	0.11280318337024325	BA9
	L5/6 NP	0.01621683621701268	BA9
	L6 CT	0.020990126964240022	BA9
	L6 IT	0.04396544878638421	BA9
	L6 IT Car3	0.014311049153424682	BA9
	L6b	0.018943170488534396	BA9
	Lamp5	0.0324072031692533	BA9
	Lamp5 Lhx6	0.014019887240932071	BA9
	Micro/PVM	0.013737548416696813	BA9
	OPC	0.02271062917442363	BA9
	Oligo	0.04761820732492787	BA9
	Pax6	0.0074378634009476	BA9
	Pvalb	0.07741377637000503	BA9
	Sncg	0.019551963578291674	BA9
	Sst	0.08807206698488605	BA9
	Sst Chodl	0.001252878532543961	BA9
	VLMC	0.0009528935317939985	BA9
	Vip	0.07044353664669707	BA9
Astrocyte	Astro	1.0	Human A1C
CGE interneuron	Lamp5	0.2351836953606865	Human A1C
CGE interneuron	Pax6	0.04478412443014213	Human A1C
CGE interneuron	Sncg	0.11584875301689461	Human A1C
CGE interneuron	Vip	0.6041834271922768	Human A1C
Committed oligodendrocyte precursor	OPC	1.0	Human A1C
Deep-layer corticothalamic and 6b	L6 CT	0.5292072322670376	Human A1C
Deep-layer corticothalamic and 6b	L6b	0.47079276773296247	Human A1C
Deep-layer intratelencephalic	L5 IT	0.6121022622769909	Human A1C
Deep-layer intratelencephalic	L6 IT	0.28545153577340443	Human A1C
Deep-layer intratelencephalic	L6 IT Car3	0.10244620194960456	Human A1C
Deep-layer near-projecting	L5/6 NP	1.0	Human A1C
Fibroblast	VLMC	1.0	Human A1C
LAMP5-LHX6 and Chandelier	Chandelier	0.48142857142857143	Human A1C
LAMP5-LHX6 and Chandelier	Lamp5 Lhx6	0.5185714285714286	Human A1C
MGE interneuron	Pvalb	0.40358557431728165	Human A1C
MGE interneuron	Sst	0.5962059620596206	Human A1C
MGE interneuron	Sst Chodl	0.00020846362309776944	Human A1C
Microglia	Micro/PVM	1.0	Human A1C
Miscellaneous	L5 ET	1.0	Human A1C
Oligodendrocyte	Oligo	1.0	Human A1C
Oligodendrocyte precursor	OPC	1.0	Human A1C
Splatter	Sst Chodl	1.0	Human A1C
Upper-layer intratelencephalic	L2/3 IT	0.7951255539143279	Human A1C
Upper-layer intratelencephalic	L4 IT	0.2048744460856721	Human A1C
Vascular	Endo	0.6333333333333333	Human A1C
Vascular	VLMC	0.36666666666666664	Human A1C
Astrocyte	Astro	1.0	Human A29-A30
CGE interneuron	Lamp5	0.19100784550392275	Human A29-A30
CGE interneuron	Pax6	0.06397103198551599	Human A29-A30
CGE interneuron	Sncg	0.16852745926372964	Human A29-A30
CGE interneuron	Vip	0.5764936632468316	Human A29-A30
Committed oligodendrocyte precursor	OPC	0.6	Human A29-A30
Committed oligodendrocyte precursor	Oligo	0.4	Human A29-A30
Deep-layer corticothalamic and 6b	L5/6 NP	0.000471253534401508	Human A29-A30
Deep-layer corticothalamic and 6b	L6 CT	0.7752120640904807	Human A29-A30
Deep-layer corticothalamic and 6b	L6b	0.22431668237511782	Human A29-A30
Deep-layer intratelencephalic	L5 IT	0.6070563818747838	Human A29-A30
Deep-layer intratelencephalic	L6 IT	0.27187824282255274	Human A29-A30
Deep-layer intratelencephalic	L6 IT Car3	0.12106537530266344	Human A29-A30
Deep-layer near-projecting	L5/6 NP	1.0	Human A29-A30
Fibroblast	VLMC	1.0	Human A29-A30
LAMP5-LHX6 and Chandelier	Chandelier	0.45985401459854014	Human A29-A30
LAMP5-LHX6 and Chandelier	Lamp5 Lhx6	0.5401459854014599	Human A29-A30
MGE interneuron	Pvalb	0.4272300469483568	Human A29-A30
MGE interneuron	Sst	0.5727699530516432	Human A29-A30
Microglia	Micro/PVM	1.0	Human A29-A30
Miscellaneous	L5 ET	1.0	Human A29-A30
Oligodendrocyte	Oligo	1.0	Human A29-A30
Oligodendrocyte precursor	OPC	1.0	Human A29-A30
Splatter	Sst Chodl	1.0	Human A29-A30
Upper-layer intratelencephalic	L2/3 IT	0.873021889510092	Human A29-A30
Upper-layer intratelencephalic	L4 IT	0.1269781104899081	Human A29-A30
Vascular	Endo	0.36363636363636365	Human A29-A30
Vascular	VLMC	0.6363636363636364	Human A29-A30
	Astro	0.03459982663969951	AnG
	Chandelier	0.004947991909852643	AnG
	Endo	0.0008758306847731869	AnG
	L2/3 IT	0.26088919387460274	AnG
	L4 IT	0.09694633054030627	AnG
	L5 ET	0.0013995232591736493	AnG
	L5 IT	0.10506356544351343	AnG
	L5/6 NP	0.013625036116729269	AnG
	L6 CT	0.016351849176538574	AnG
	L6 IT	0.03733566888182606	AnG
	L6 IT Car3	0.016469228546662815	AnG
	L6b	0.015331551574689396	AnG
	Lamp5	0.0242794712510835	AnG
	Lamp5 Lhx6	0.012324833863045363	AnG
	Micro/PVM	0.016758162380814793	AnG
	OPC	0.02459549263218723	AnG
	Oligo	0.07097840219589714	AnG
	Pax6	0.005571005489742849	AnG
	Pvalb	0.05958357411152846	AnG
	Sncg	0.015954565154579603	AnG
	Sst	0.09076134065299046	AnG
	Sst Chodl	0.0009390349609939324	AnG
	VLMC	0.0008035972262351921	AnG
	Vip	0.07361492343253395	AnG
Amygdala excitatory	L2/3 IT	1.0	Human A38
Astrocyte	Astro	1.0	Human A38
CGE interneuron	Lamp5	0.19083288746210095	Human A38
CGE interneuron	Pax6	0.09113607990012484	Human A38
CGE interneuron	Sncg	0.16675584091314427	Human A38
CGE interneuron	Vip	0.5512751917246299	Human A38
Committed oligodendrocyte precursor	OPC	0.65625	Human A38
Committed oligodendrocyte precursor	Oligo	0.34375	Human A38
Deep-layer corticothalamic and 6b	L5/6 NP	0.0013651877133105802	Human A38
Deep-layer corticothalamic and 6b	L6 CT	0.7133105802047781	Human A38
Deep-layer corticothalamic and 6b	L6b	0.28532423208191127	Human A38
Deep-layer intratelencephalic	L5 IT	0.5500828438017774	Human A38
Deep-layer intratelencephalic	L6 IT	0.26479891549932216	Human A38
Deep-layer intratelencephalic	L6 IT Car3	0.18511824069890043	Human A38
Deep-layer near-projecting	L5/6 NP	1.0	Human A38
Fibroblast	VLMC	1.0	Human A38
LAMP5-LHX6 and Chandelier	Chandelier	0.2789808917197452	Human A38
LAMP5-LHX6 and Chandelier	Lamp5 Lhx6	0.7210191082802547	Human A38
MGE interneuron	Pvalb	0.39964695498676084	Human A38
MGE interneuron	Sst	0.5996469549867608	Human A38
MGE interneuron	Sst Chodl	0.000706090026478376	Human A38
Microglia	Micro/PVM	1.0	Human A38
Miscellaneous	L5 ET	1.0	Human A38
Oligodendrocyte	Oligo	1.0	Human A38
Oligodendrocyte precursor	OPC	1.0	Human A38
Splatter	Sst Chodl	1.0	Human A38
Upper-layer intratelencephalic	L2/3 IT	0.8199791107132199	Human A38
Upper-layer intratelencephalic	L4 IT	0.18002088928678006	Human A38
Vascular	Endo	0.2	Human A38
Vascular	VLMC	0.8	Human A38
Amygdala excitatory	L2/3 IT	1.0	Human A40
Astrocyte	Astro	1.0	Human A40
CGE interneuron	Lamp5	0.19859154929577466	Human A40
CGE interneuron	Pax6	0.05	Human A40
CGE interneuron	Sncg	0.15140845070422534	Human A40
CGE interneuron	Vip	0.6	Human A40
Committed oligodendrocyte precursor	OPC	0.4444444444444444	Human A40
Committed oligodendrocyte precursor	Oligo	0.5555555555555556	Human A40
Deep-layer corticothalamic and 6b	L6 CT	0.5515320334261838	Human A40
Deep-layer corticothalamic and 6b	L6b	0.44846796657381616	Human A40
Deep-layer intratelencephalic	L5 IT	0.7018607568471671	Human A40
Deep-layer intratelencephalic	L6 IT	0.19485678444490906	Human A40
Deep-layer intratelencephalic	L6 IT Car3	0.1032824587079239	Human A40
Deep-layer near-projecting	L5/6 NP	1.0	Human A40
Fibroblast	VLMC	1.0	Human A40
LAMP5-LHX6 and Chandelier	Chandelier	0.30578512396694213	Human A40
LAMP5-LHX6 and Chandelier	Lamp5 Lhx6	0.6942148760330579	Human A40
MGE interneuron	Pvalb	0.37103313295120927	Human A40
MGE interneuron	Sst	0.6289668670487907	Human A40
Microglia	Micro/PVM	1.0	Human A40
Miscellaneous	L5 ET	1.0	Human A40
Oligodendrocyte	Oligo	1.0	Human A40
Oligodendrocyte precursor	OPC	1.0	Human A40
Splatter	Sst Chodl	1.0	Human A40
Upper-layer intratelencephalic	L2/3 IT	0.7867361784675073	Human A40
Upper-layer intratelencephalic	L4 IT	0.21326382153249274	Human A40
Vascular	Endo	0.3333333333333333	Human A40
Vascular	VLMC	0.6666666666666666	Human A40
Amygdala excitatory	L2/3 IT	1.0	Human TH-TL
Astrocyte	Astro	1.0	Human TH-TL
CGE interneuron	Lamp5	0.19240348692403486	Human TH-TL
CGE interneuron	Pax6	0.06704026567040265	Human TH-TL
CGE interneuron	Sncg	0.16251556662515568	Human TH-TL
CGE interneuron	Vip	0.5780406807804068	Human TH-TL
Committed oligodendrocyte precursor	OPC	0.8260869565217391	Human TH-TL
Committed oligodendrocyte precursor	Oligo	0.17391304347826086	Human TH-TL
Deep-layer corticothalamic and 6b	L5/6 NP	0.0019230769230769232	Human TH-TL
Deep-layer corticothalamic and 6b	L6 CT	0.6833333333333333	Human TH-TL
Deep-layer corticothalamic and 6b	L6b	0.31474358974358974	Human TH-TL
Deep-layer intratelencephalic	L5 IT	0.6752707581227437	Human TH-TL
Deep-layer intratelencephalic	L6 IT	0.2644404332129964	Human TH-TL
Deep-layer intratelencephalic	L6 IT Car3	0.06028880866425993	Human TH-TL
Deep-layer near-projecting	L5/6 NP	1.0	Human TH-TL
Fibroblast	Endo	0.05263157894736842	Human TH-TL
Fibroblast	VLMC	0.9473684210526315	Human TH-TL
LAMP5-LHX6 and Chandelier	Chandelier	0.3835800807537012	Human TH-TL
LAMP5-LHX6 and Chandelier	Lamp5 Lhx6	0.6164199192462988	Human TH-TL
MGE interneuron	Pvalb	0.38324149724491735	Human TH-TL
MGE interneuron	Sst	0.6167585027550827	Human TH-TL
Microglia	Micro/PVM	1.0	Human TH-TL
Miscellaneous	L5 ET	1.0	Human TH-TL
Oligodendrocyte	Oligo	1.0	Human TH-TL
Oligodendrocyte precursor	OPC	1.0	Human TH-TL
Splatter	Sst Chodl	1.0	Human TH-TL
Upper-layer intratelencephalic	L2/3 IT	0.8035118385507707	Human TH-TL
Upper-layer intratelencephalic	L4 IT	0.19648816144922931	Human TH-TL
Vascular	Endo	0.7837837837837838	Human TH-TL
Vascular	VLMC	0.21621621621621623	Human TH-TL
Amygdala excitatory	L2/3 IT	1.0	Human LEC
Astrocyte	Astro	1.0	Human LEC
CGE interneuron	Lamp5	0.2298441734417344	Human LEC
CGE interneuron	Lamp5 Lhx6	0.00033875338753387534	Human LEC
CGE interneuron	Pax6	0.13194444444444445	Human LEC
CGE interneuron	Sncg	0.14007452574525744	Human LEC
CGE interneuron	Vip	0.49779810298102983	Human LEC
Committed oligodendrocyte precursor	OPC	0.5909090909090909	Human LEC
Committed oligodendrocyte precursor	Oligo	0.4090909090909091	Human LEC
Deep-layer corticothalamic and 6b	L5/6 NP	0.0009170105456212746	Human LEC
Deep-layer corticothalamic and 6b	L6 CT	0.4397065566254012	Human LEC
Deep-layer corticothalamic and 6b	L6b	0.5593764328289775	Human LEC
Deep-layer intratelencephalic	L5 IT	0.5966533466533467	Human LEC
Deep-layer intratelencephalic	L6 IT	0.39635364635364634	Human LEC
Deep-layer intratelencephalic	L6 IT Car3	0.006993006993006993	Human LEC
Deep-layer near-projecting	L5/6 NP	1.0	Human LEC
Fibroblast	VLMC	1.0	Human LEC
LAMP5-LHX6 and Chandelier	Chandelier	0.28307692307692306	Human LEC
LAMP5-LHX6 and Chandelier	Lamp5 Lhx6	0.7169230769230769	Human LEC
MGE interneuron	Pvalb	0.4198798197295944	Human LEC
MGE interneuron	Sst	0.570605908863295	Human LEC
MGE interneuron	Sst Chodl	0.009514271407110666	Human LEC
Microglia	Micro/PVM	1.0	Human LEC
Miscellaneous	L5 ET	1.0	Human LEC
Oligodendrocyte	Oligo	1.0	Human LEC
Oligodendrocyte precursor	OPC	1.0	Human LEC
Splatter	Sst Chodl	1.0	Human LEC
Upper-layer intratelencephalic	L2/3 IT	0.88782562466773	Human LEC
Upper-layer intratelencephalic	L4 IT	0.11217437533227007	Human LEC
Vascular	Endo	0.17647058823529413	Human LEC
Vascular	VLMC	0.8235294117647058	Human LEC
Amygdala excitatory	L2/3 IT	1.0	Human MTG
Astrocyte	Astro	1.0	Human MTG
CGE interneuron	Lamp5	0.21972379603399433	Human MTG
CGE interneuron	Pax6	0.05515226628895184	Human MTG
CGE interneuron	Sncg	0.12774433427762039	Human MTG
CGE interneuron	Vip	0.5973796033994334	Human MTG
Committed oligodendrocyte precursor	OPC	0.86	Human MTG
Committed oligodendrocyte precursor	Oligo	0.14	Human MTG
Deep-layer corticothalamic and 6b	L6 CT	0.502652890254119	Human MTG
Deep-layer corticothalamic and 6b	L6b	0.49734710974588103	Human MTG
Deep-layer intratelencephalic	L5 IT	0.6529974038234599	Human MTG
Deep-layer intratelencephalic	L6 IT	0.2577295256077413	Human MTG
Deep-layer intratelencephalic	L6 IT Car3	0.08927307056879868	Human MTG
Deep-layer near-projecting	L5/6 NP	1.0	Human MTG
Fibroblast	VLMC	1.0	Human MTG
LAMP5-LHX6 and Chandelier	Chandelier	0.2771633051398829	Human MTG
LAMP5-LHX6 and Chandelier	Lamp5 Lhx6	0.7228366948601171	Human MTG
MGE interneuron	Pvalb	0.41054628824413	Human MTG
MGE interneuron	Sst	0.5889003083247688	Human MTG
MGE interneuron	Sst Chodl	0.0005534034311012728	Human MTG
Microglia	Micro/PVM	1.0	Human MTG
Miscellaneous	L5 ET	1.0	Human MTG
Oligodendrocyte	Oligo	1.0	Human MTG
Oligodendrocyte precursor	OPC	1.0	Human MTG
Splatter	L4 IT	0.014084507042253521	Human MTG
Splatter	Sst Chodl	0.9859154929577465	Human MTG
Upper-layer intratelencephalic	L2/3 IT	0.7302091464563538	Human MTG
Upper-layer intratelencephalic	L4 IT	0.2697908535436462	Human MTG
Vascular	Endo	0.5740740740740741	Human MTG
Vascular	VLMC	0.42592592592592593	Human MTG
Amygdala excitatory	L2/3 IT	1.0	Human A24
Astrocyte	Astro	1.0	Human A24
CGE interneuron	Lamp5	0.18544474393530996	Human A24
CGE interneuron	Pax6	0.08059299191374664	Human A24
CGE interneuron	Sncg	0.17196765498652292	Human A24
CGE interneuron	Vip	0.5619946091644205	Human A24
Committed oligodendrocyte precursor	OPC	0.47058823529411764	Human A24
Committed oligodendrocyte precursor	Oligo	0.5294117647058824	Human A24
Deep-layer corticothalamic and 6b	L5/6 NP	0.0020193861066235864	Human A24
Deep-layer corticothalamic and 6b	L6 CT	0.4745557350565428	Human A24
Deep-layer corticothalamic and 6b	L6b	0.5234248788368336	Human A24
Deep-layer intratelencephalic	L5 IT	0.6036780833473933	Human A24
Deep-layer intratelencephalic	L6 IT	0.3485743209043361	Human A24
Deep-layer intratelencephalic	L6 IT Car3	0.04774759574827062	Human A24
Deep-layer near-projecting	L5/6 NP	1.0	Human A24
Fibroblast	VLMC	1.0	Human A24
LAMP5-LHX6 and Chandelier	Chandelier	0.3022049286640726	Human A24
LAMP5-LHX6 and Chandelier	Lamp5 Lhx6	0.6977950713359273	Human A24
MGE interneuron	Pvalb	0.42683621180489656	Human A24
MGE interneuron	Sst	0.5722148415259063	Human A24
MGE interneuron	Sst Chodl	0.0009489466691971911	Human A24
Microglia	Micro/PVM	1.0	Human A24
Miscellaneous	L5 ET	1.0	Human A24
Oligodendrocyte	Oligo	1.0	Human A24
Oligodendrocyte precursor	OPC	1.0	Human A24
Splatter	Sst Chodl	1.0	Human A24
Upper-layer intratelencephalic	L2/3 IT	0.858441104508913	Human A24
Upper-layer intratelencephalic	L4 IT	0.14155889549108702	Human A24
Vascular	Endo	0.75	Human A24
Vascular	VLMC	0.25	Human A24
Amygdala excitatory	L2/3 IT	1.0	Human A25
Astrocyte	Astro	1.0	Human A25
CGE interneuron	Lamp5	0.17441355343179843	Human A25
CGE interneuron	Lamp5 Lhx6	0.00021720243266724586	Human A25
CGE interneuron	Pax6	0.07993049522154648	Human A25
CGE interneuron	Sncg	0.20438748913987836	Human A25
CGE interneuron	Vip	0.5410512597741095	Human A25
Committed oligodendrocyte precursor	OPC	0.8636363636363636	Human A25
Committed oligodendrocyte precursor	Oligo	0.13636363636363635	Human A25
Deep-layer corticothalamic and 6b	L6 CT	0.34969635627530365	Human A25
Deep-layer corticothalamic and 6b	L6b	0.6503036437246964	Human A25
Deep-layer intratelencephalic	L5 IT	0.6703450202542255	Human A25
Deep-layer intratelencephalic	L6 IT	0.2778320994552312	Human A25
Deep-layer intratelencephalic	L6 IT Car3	0.05182288029054337	Human A25
Deep-layer near-projecting	L5/6 NP	1.0	Human A25
Fibroblast	VLMC	1.0	Human A25
LAMP5-LHX6 and Chandelier	Chandelier	0.37377690802348335	Human A25
LAMP5-LHX6 and Chandelier	Lamp5 Lhx6	0.6262230919765166	Human A25
MGE interneuron	Pvalb	0.41078591591145447	Human A25
MGE interneuron	Sst	0.589065517753677	Human A25
MGE interneuron	Sst Chodl	0.0001485663348685188	Human A25
Microglia	Micro/PVM	1.0	Human A25
Miscellaneous	L5 ET	1.0	Human A25
Oligodendrocyte	Oligo	1.0	Human A25
Oligodendrocyte precursor	OPC	1.0	Human A25
Splatter	L4 IT	0.018867924528301886	Human A25
Splatter	Sst Chodl	0.9811320754716981	Human A25
Upper-layer intratelencephalic	L2/3 IT	0.8478882719165405	Human A25
Upper-layer intratelencephalic	L4 IT	0.15211172808345952	Human A25
Vascular	Endo	0.5714285714285714	Human A25
Vascular	VLMC	0.42857142857142855	Human A25
Amygdala excitatory	L2/3 IT	1.0	Human Idg
Astrocyte	Astro	1.0	Human Idg
CGE interneuron	Lamp5	0.20046847550263516	Human Idg
CGE interneuron	Lamp5 Lhx6	0.00019519812609798947	Human Idg
CGE interneuron	Pax6	0.09232871364434901	Human Idg
CGE interneuron	Sncg	0.17489752098379854	Human Idg
CGE interneuron	Vip	0.5321100917431193	Human Idg
Committed oligodendrocyte precursor	OPC	0.7777777777777778	Human Idg
Committed oligodendrocyte precursor	Oligo	0.2222222222222222	Human Idg
Deep-layer corticothalamic and 6b	L6 CT	0.6011363636363637	Human Idg
Deep-layer corticothalamic and 6b	L6b	0.39886363636363636	Human Idg
Deep-layer intratelencephalic	L5 IT	0.5127470638785449	Human Idg
Deep-layer intratelencephalic	L6 IT	0.3076482383271269	Human Idg
Deep-layer intratelencephalic	L6 IT Car3	0.17960469779432828	Human Idg
Deep-layer near-projecting	L5/6 NP	1.0	Human Idg
Fibroblast	VLMC	1.0	Human Idg
LAMP5-LHX6 and Chandelier	Chandelier	0.2662337662337662	Human Idg
LAMP5-LHX6 and Chandelier	Lamp5 Lhx6	0.7337662337662337	Human Idg
MGE interneuron	Pvalb	0.3927883773849116	Human Idg
MGE interneuron	Sst	0.6061613863119202	Human Idg
MGE interneuron	Sst Chodl	0.001050236303168213	Human Idg
Microglia	Micro/PVM	1.0	Human Idg
Miscellaneous	L5 ET	1.0	Human Idg
Oligodendrocyte	Oligo	1.0	Human Idg
Oligodendrocyte precursor	OPC	1.0	Human Idg
Splatter	Sst Chodl	1.0	Human Idg
Upper-layer intratelencephalic	L2/3 IT	0.858985614911866	Human Idg
Upper-layer intratelencephalic	L4 IT	0.141014385088134	Human Idg
Vascular	Endo	0.6842105263157895	Human Idg
Vascular	VLMC	0.3157894736842105	Human Idg
Amygdala excitatory	L2/3 IT	1.0	Human A35-A36
Astrocyte	Astro	1.0	Human A35-A36
CGE interneuron	Lamp5	0.19186652763295098	Human A35-A36
CGE interneuron	Pax6	0.0808133472367049	Human A35-A36
CGE interneuron	Sncg	0.1616266944734098	Human A35-A36
CGE interneuron	Vip	0.5656934306569343	Human A35-A36
Committed oligodendrocyte precursor	OPC	0.7142857142857143	Human A35-A36
Committed oligodendrocyte precursor	Oligo	0.2857142857142857	Human A35-A36
Deep-layer corticothalamic and 6b	L6 CT	0.4915254237288136	Human A35-A36
Deep-layer corticothalamic and 6b	L6b	0.5084745762711864	Human A35-A36
Deep-layer intratelencephalic	L5 IT	0.8288808664259928	Human A35-A36
Deep-layer intratelencephalic	L6 IT	0.1292418772563177	Human A35-A36
Deep-layer intratelencephalic	L6 IT Car3	0.04187725631768953	Human A35-A36
Deep-layer near-projecting	L5/6 NP	1.0	Human A35-A36
Fibroblast	VLMC	1.0	Human A35-A36
LAMP5-LHX6 and Chandelier	Chandelier	0.3660130718954248	Human A35-A36
LAMP5-LHX6 and Chandelier	Lamp5 Lhx6	0.6339869281045751	Human A35-A36
MGE interneuron	Pvalb	0.33254297569650265	Human A35-A36
MGE interneuron	Sst	0.6662714878482513	Human A35-A36
MGE interneuron	Sst Chodl	0.0011855364552459987	Human A35-A36
Microglia	Micro/PVM	1.0	Human A35-A36
Miscellaneous	L5 ET	1.0	Human A35-A36
Oligodendrocyte	Oligo	1.0	Human A35-A36
Oligodendrocyte precursor	OPC	1.0	Human A35-A36
Splatter	Sst Chodl	1.0	Human A35-A36
Upper-layer intratelencephalic	L2/3 IT	0.8163762413340828	Human A35-A36
Upper-layer intratelencephalic	L4 IT	0.18362375866591718	Human A35-A36
Vascular	Endo	0.6	Human A35-A36
Vascular	VLMC	0.4	Human A35-A36
Astrocyte	Astro	1.0	Human Ig
CGE interneuron	Lamp5	0.22977513569397778	Human Ig
CGE interneuron	Pax6	0.06384078573274748	Human Ig
CGE interneuron	Sncg	0.1362109072111657	Human Ig
CGE interneuron	Vip	0.5701731713621091	Human Ig
Committed oligodendrocyte precursor	OPC	0.6363636363636364	Human Ig
Committed oligodendrocyte precursor	Oligo	0.36363636363636365	Human Ig
Deep-layer corticothalamic and 6b	L6 CT	0.4904632152588556	Human Ig
Deep-layer corticothalamic and 6b	L6b	0.5095367847411444	Human Ig
Deep-layer intratelencephalic	L5 IT	0.6215007215007216	Human Ig
Deep-layer intratelencephalic	L6 IT	0.24386724386724387	Human Ig
Deep-layer intratelencephalic	L6 IT Car3	0.13463203463203463	Human Ig
Deep-layer near-projecting	L5/6 NP	1.0	Human Ig
Fibroblast	VLMC	1.0	Human Ig
LAMP5-LHX6 and Chandelier	Chandelier	0.3829113924050633	Human Ig
LAMP5-LHX6 and Chandelier	Lamp5 Lhx6	0.6170886075949367	Human Ig
MGE interneuron	Pvalb	0.4126805477396361	Human Ig
MGE interneuron	Sst	0.5869442881260551	Human Ig
MGE interneuron	Sst Chodl	0.00037516413430876007	Human Ig
Microglia	Micro/PVM	1.0	Human Ig
Miscellaneous	L5 ET	1.0	Human Ig
Oligodendrocyte	Oligo	1.0	Human Ig
Oligodendrocyte precursor	OPC	1.0	Human Ig
Splatter	L4 IT	0.08333333333333333	Human Ig
Splatter	Sst Chodl	0.9166666666666666	Human Ig
Upper-layer intratelencephalic	L2/3 IT	0.7818717759764185	Human Ig
Upper-layer intratelencephalic	L4 IT	0.21812822402358142	Human Ig
Vascular	Endo	0.525	Human Ig
Vascular	VLMC	0.475	Human Ig
Astrocyte	Astro	1.0	Human STG
CGE interneuron	Lamp5	0.21978851963746224	Human STG
CGE interneuron	Lamp5 Lhx6	0.00025176233635448137	Human STG
CGE interneuron	Pax6	0.05236656596173213	Human STG
CGE interneuron	Sncg	0.12487411883182276	Human STG
CGE interneuron	Vip	0.6027190332326284	Human STG
Committed oligodendrocyte precursor	OPC	0.8888888888888888	Human STG
Committed oligodendrocyte precursor	Oligo	0.1111111111111111	Human STG
Deep-layer corticothalamic and 6b	L6 CT	0.5823045267489712	Human STG
Deep-layer corticothalamic and 6b	L6b	0.4176954732510288	Human STG
Deep-layer intratelencephalic	L5 IT	0.5967197298601061	Human STG
Deep-layer intratelencephalic	L6 IT	0.3070429329474192	Human STG
Deep-layer intratelencephalic	L6 IT Car3	0.09623733719247468	Human STG
Deep-layer near-projecting	L5/6 NP	1.0	Human STG
Fibroblast	VLMC	1.0	Human STG
LAMP5-LHX6 and Chandelier	Chandelier	0.4111969111969112	Human STG
LAMP5-LHX6 and Chandelier	Lamp5 Lhx6	0.5888030888030888	Human STG
MGE interneuron	Pvalb	0.41304347826086957	Human STG
MGE interneuron	Sst	0.5869565217391305	Human STG
Microglia	Micro/PVM	1.0	Human STG
Miscellaneous	L5 ET	1.0	Human STG
Oligodendrocyte	Oligo	1.0	Human STG
Oligodendrocyte precursor	OPC	1.0	Human STG
Splatter	Sst Chodl	1.0	Human STG
Upper-layer intratelencephalic	L2/3 IT	0.7805786761791518	Human STG
Upper-layer intratelencephalic	L4 IT	0.2194213238208482	Human STG
Vascular	Endo	0.44	Human STG
Vascular	VLMC	0.56	Human STG
Astrocyte	Astro	1.0	Human A44-A45
CGE interneuron	Lamp5	0.2290547263681592	Human A44-A45
CGE interneuron	Pax6	0.06248756218905473	Human A44-A45
CGE interneuron	Sncg	0.1653731343283582	Human A44-A45
CGE interneuron	Vip	0.5430845771144278	Human A44-A45
Committed oligodendrocyte precursor	OPC	0.8571428571428571	Human A44-A45
Committed oligodendrocyte precursor	Oligo	0.14285714285714285	Human A44-A45
Deep-layer corticothalamic and 6b	L6 CT	0.5020604395604396	Human A44-A45
Deep-layer corticothalamic and 6b	L6b	0.49793956043956045	Human A44-A45
Deep-layer intratelencephalic	L5 IT	0.6465198237885462	Human A44-A45
Deep-layer intratelencephalic	L6 IT	0.26008810572687224	Human A44-A45
Deep-layer intratelencephalic	L6 IT Car3	0.0933920704845815	Human A44-A45
Deep-layer near-projecting	L5/6 NP	1.0	Human A44-A45
Fibroblast	VLMC	1.0	Human A44-A45
LAMP5-LHX6 and Chandelier	Chandelier	0.4020486555697823	Human A44-A45
LAMP5-LHX6 and Chandelier	Lamp5 Lhx6	0.5979513444302177	Human A44-A45
MGE interneuron	Pvalb	0.42364917776037586	Human A44-A45
MGE interneuron	Sst	0.5763508222396241	Human A44-A45
Microglia	Micro/PVM	1.0	Human A44-A45
Miscellaneous	L5 ET	1.0	Human A44-A45
Oligodendrocyte	Oligo	1.0	Human A44-A45
Oligodendrocyte precursor	OPC	1.0	Human A44-A45
Splatter	Sst Chodl	1.0	Human A44-A45
Upper-layer intratelencephalic	L2/3 IT	0.7770647500481294	Human A44-A45
Upper-layer intratelencephalic	L4 IT	0.22293524995187064	Human A44-A45
Vascular	Endo	0.6444444444444445	Human A44-A45
Vascular	VLMC	0.35555555555555557	Human A44-A45
Astrocyte	Astro	1.0	Human A32
CGE interneuron	Lamp5	0.17209658873131467	Human A32
CGE interneuron	Pax6	0.08164047527788425	Human A32
CGE interneuron	Sncg	0.27232656190111154	Human A32
CGE interneuron	Vip	0.4739363740896895	Human A32
Committed oligodendrocyte precursor	OPC	0.375	Human A32
Committed oligodendrocyte precursor	Oligo	0.625	Human A32
Deep-layer corticothalamic and 6b	L6 CT	0.5669456066945606	Human A32
Deep-layer corticothalamic and 6b	L6b	0.4330543933054393	Human A32
Deep-layer intratelencephalic	L5 IT	0.7174603174603175	Human A32
Deep-layer intratelencephalic	L6 IT	0.23492063492063492	Human A32
Deep-layer intratelencephalic	L6 IT Car3	0.047619047619047616	Human A32
Deep-layer near-projecting	L5/6 NP	1.0	Human A32
Fibroblast	VLMC	1.0	Human A32
LAMP5-LHX6 and Chandelier	Chandelier	0.5316666666666666	Human A32
LAMP5-LHX6 and Chandelier	Lamp5 Lhx6	0.4683333333333333	Human A32
MGE interneuron	Pvalb	0.41415261756876665	Human A32
MGE interneuron	Sst	0.5858473824312334	Human A32
Microglia	Micro/PVM	1.0	Human A32
Miscellaneous	L5 ET	1.0	Human A32
Oligodendrocyte	Oligo	1.0	Human A32
Oligodendrocyte precursor	OPC	1.0	Human A32
Splatter	Sst Chodl	1.0	Human A32
Upper-layer intratelencephalic	L2/3 IT	0.8615863141524106	Human A32
Upper-layer intratelencephalic	L4 IT	0.13841368584758942	Human A32
Vascular	Endo	0.8181818181818182	Human A32
Vascular	VLMC	0.18181818181818182	Human A32
