## Supplemental Table 5 for "A spatially continuous cell-type atlas reveals multiscale organization of the human cortex"

### Sheet: Summary
Source worksheet	Reference transfer brain region	No. of before-transfer cell types	Cell types before transfer	No. of after-transfer cell types	Cell types after transfer	Total transferred cells
Frontal	Frontal reference region	24	Ast, End, Ex1, Ex2, Ex3e, Ex4, Ex5b, Ex6a, Ex6b, Ex8, In1a, In1b, In1c, In3, In4a, In4b, In6a, In6b, In7, In8, Mic, Oli, OPC, Per	23	Astro, Chandelier, Endo, L2/3 IT, L4 IT, L5 ET, L5 IT, L5/6 NP, L6 CT, L6 IT, L6 IT Car3, L6b, Lamp5, Lamp5 Lhx6, Micro/PVM, Oligo, OPC, Pax6, Pvalb, Sncg, Sst, Vip, VLMC	10319
Visual	Visual reference region	28	Ast, End, Ex1, Ex3a, Ex3b, Ex3c, Ex3d, Ex4, Ex5a, Ex5b, Ex6a, Ex6b, Ex8, In1a, In1b, In1c, In2, In3, In4a, In4b, In6a, In6b, In7, In8, Mic, Oli, OPC, Per	21	Astro, Chandelier, L2/3 IT, L4 IT, L5 IT, L5/6 NP, L6 CT, L6 IT, L6 IT Car3, L6b, Lamp5, Lamp5 Lhx6, Micro/PVM, Oligo, OPC, Pax6, Pvalb, Sncg, Sst, Vip, VLMC	19368

### Sheet: Frontal
Predicted_Type	Original_Cell_Type	Cell_Count	Predicted_Type_Total	Proportion
Lamp5	Ast	0	136	0
Lamp5	End	0	136	0
Lamp5	Ex1	0	136	0
Lamp5	Ex2	0	136	0
Lamp5	Ex3e	0	136	0
Lamp5	Ex4	0	136	0
Lamp5	Ex5b	0	136	0
Lamp5	Ex6a	0	136	0
Lamp5	Ex6b	0	136	0
Lamp5	Ex8	0	136	0
Lamp5	In1a	0	136	0
Lamp5	In1b	0	136	0
Lamp5	In1c	0	136	0
Lamp5	In3	0	136	0
Lamp5	In4a	26	136	0.191176
Lamp5	In4b	110	136	0.808824
Lamp5	In6a	0	136	0
Lamp5	In6b	0	136	0
Lamp5	In7	0	136	0
Lamp5	In8	0	136	0
Lamp5	Mic	0	136	0
Lamp5	OPC	0	136	0
Lamp5	Oli	0	136	0
Lamp5	Per	0	136	0
Sncg	Ast	1	190	0.00526316
Sncg	End	0	190	0
Sncg	Ex1	1	190	0.00526316
Sncg	Ex2	0	190	0
Sncg	Ex3e	0	190	0
Sncg	Ex4	0	190	0
Sncg	Ex5b	0	190	0
Sncg	Ex6a	0	190	0
Sncg	Ex6b	0	190	0
Sncg	Ex8	0	190	0
Sncg	In1a	46	190	0.242105
Sncg	In1b	86	190	0.452632
Sncg	In1c	1	190	0.00526316
Sncg	In3	1	190	0.00526316
Sncg	In4a	52	190	0.273684
Sncg	In4b	0	190	0
Sncg	In6a	0	190	0
Sncg	In6b	0	190	0
Sncg	In7	0	190	0
Sncg	In8	1	190	0.00526316
Sncg	Mic	0	190	0
Sncg	OPC	0	190	0
Sncg	Oli	1	190	0.00526316
Sncg	Per	0	190	0
Vip	Ast	7	541	0.012939
Vip	End	0	541	0
Vip	Ex1	5	541	0.00924214
Vip	Ex2	2	541	0.00369686
Vip	Ex3e	1	541	0.00184843
Vip	Ex4	3	541	0.00554529
Vip	Ex5b	3	541	0.00554529
Vip	Ex6a	1	541	0.00184843
Vip	Ex6b	3	541	0.00554529
Vip	Ex8	0	541	0
Vip	In1a	14	541	0.025878
Vip	In1b	23	541	0.0425139
Vip	In1c	268	541	0.495379
Vip	In3	184	541	0.340111
Vip	In4a	10	541	0.0184843
Vip	In4b	7	541	0.012939
Vip	In6a	2	541	0.00369686
Vip	In6b	2	541	0.00369686
Vip	In7	0	541	0
Vip	In8	1	541	0.00184843
Vip	Mic	2	541	0.00369686
Vip	OPC	1	541	0.00184843
Vip	Oli	1	541	0.00184843
Vip	Per	1	541	0.00184843
Lamp5 Lhx6	Ast	0	62	0
Lamp5 Lhx6	End	0	62	0
Lamp5 Lhx6	Ex1	0	62	0
Lamp5 Lhx6	Ex2	0	62	0
Lamp5 Lhx6	Ex3e	0	62	0
Lamp5 Lhx6	Ex4	0	62	0
Lamp5 Lhx6	Ex5b	0	62	0
Lamp5 Lhx6	Ex6a	0	62	0
Lamp5 Lhx6	Ex6b	0	62	0
Lamp5 Lhx6	Ex8	0	62	0
Lamp5 Lhx6	In1a	0	62	0
Lamp5 Lhx6	In1b	0	62	0
Lamp5 Lhx6	In1c	0	62	0
Lamp5 Lhx6	In3	0	62	0
Lamp5 Lhx6	In4a	0	62	0
Lamp5 Lhx6	In4b	62	62	1
Lamp5 Lhx6	In6a	0	62	0
Lamp5 Lhx6	In6b	0	62	0
Lamp5 Lhx6	In7	0	62	0
Lamp5 Lhx6	In8	0	62	0
Lamp5 Lhx6	Mic	0	62	0
Lamp5 Lhx6	OPC	0	62	0
Lamp5 Lhx6	Oli	0	62	0
Lamp5 Lhx6	Per	0	62	0
Pax6	Ast	0	23	0
Pax6	End	0	23	0
Pax6	Ex1	0	23	0
Pax6	Ex2	0	23	0
Pax6	Ex3e	0	23	0
Pax6	Ex4	0	23	0
Pax6	Ex5b	0	23	0
Pax6	Ex6a	0	23	0
Pax6	Ex6b	0	23	0
Pax6	Ex8	0	23	0
Pax6	In1a	20	23	0.869565
Pax6	In1b	1	23	0.0434783
Pax6	In1c	0	23	0
Pax6	In3	0	23	0
Pax6	In4a	1	23	0.0434783
Pax6	In4b	1	23	0.0434783
Pax6	In6a	0	23	0
Pax6	In6b	0	23	0
Pax6	In7	0	23	0
Pax6	In8	0	23	0
Pax6	Mic	0	23	0
Pax6	OPC	0	23	0
Pax6	Oli	0	23	0
Pax6	Per	0	23	0
L5 ET	Ast	0	3	0
L5 ET	End	0	3	0
L5 ET	Ex1	1	3	0.333333
L5 ET	Ex2	0	3	0
L5 ET	Ex3e	2	3	0.666667
L5 ET	Ex4	0	3	0
L5 ET	Ex5b	0	3	0
L5 ET	Ex6a	0	3	0
L5 ET	Ex6b	0	3	0
L5 ET	Ex8	0	3	0
L5 ET	In1a	0	3	0
L5 ET	In1b	0	3	0
L5 ET	In1c	0	3	0
L5 ET	In3	0	3	0
L5 ET	In4a	0	3	0
L5 ET	In4b	0	3	0
L5 ET	In6a	0	3	0
L5 ET	In6b	0	3	0
L5 ET	In7	0	3	0
L5 ET	In8	0	3	0
L5 ET	Mic	0	3	0
L5 ET	OPC	0	3	0
L5 ET	Oli	0	3	0
L5 ET	Per	0	3	0
L5/6 NP	Ast	1	85	0.0117647
L5/6 NP	End	0	85	0
L5/6 NP	Ex1	0	85	0
L5/6 NP	Ex2	0	85	0
L5/6 NP	Ex3e	1	85	0.0117647
L5/6 NP	Ex4	1	85	0.0117647
L5/6 NP	Ex5b	0	85	0
L5/6 NP	Ex6a	77	85	0.905882
L5/6 NP	Ex6b	4	85	0.0470588
L5/6 NP	Ex8	0	85	0
L5/6 NP	In1a	0	85	0
L5/6 NP	In1b	0	85	0
L5/6 NP	In1c	0	85	0
L5/6 NP	In3	0	85	0
L5/6 NP	In4a	0	85	0
L5/6 NP	In4b	0	85	0
L5/6 NP	In6a	1	85	0.0117647
L5/6 NP	In6b	0	85	0
L5/6 NP	In7	0	85	0
L5/6 NP	In8	0	85	0
L5/6 NP	Mic	0	85	0
L5/6 NP	OPC	0	85	0
L5/6 NP	Oli	0	85	0
L5/6 NP	Per	0	85	0
L6 CT	Ast	1	339	0.00294985
L6 CT	End	2	339	0.00589971
L6 CT	Ex1	0	339	0
L6 CT	Ex2	0	339	0
L6 CT	Ex3e	2	339	0.00589971
L6 CT	Ex4	0	339	0
L6 CT	Ex5b	3	339	0.00884956
L6 CT	Ex6a	1	339	0.00294985
L6 CT	Ex6b	328	339	0.967552
L6 CT	Ex8	0	339	0
L6 CT	In1a	0	339	0
L6 CT	In1b	0	339	0
L6 CT	In1c	0	339	0
L6 CT	In3	0	339	0
L6 CT	In4a	1	339	0.00294985
L6 CT	In4b	0	339	0
L6 CT	In6a	0	339	0
L6 CT	In6b	0	339	0
L6 CT	In7	0	339	0
L6 CT	In8	0	339	0
L6 CT	Mic	1	339	0.00294985
L6 CT	OPC	0	339	0
L6 CT	Oli	0	339	0
L6 CT	Per	0	339	0
L6b	Ast	1	102	0.00980392
L6b	End	1	102	0.00980392
L6b	Ex1	0	102	0
L6b	Ex2	0	102	0
L6b	Ex3e	1	102	0.00980392
L6b	Ex4	0	102	0
L6b	Ex5b	0	102	0
L6b	Ex6a	0	102	0
L6b	Ex6b	99	102	0.970588
L6b	Ex8	0	102	0
L6b	In1a	0	102	0
L6b	In1b	0	102	0
L6b	In1c	0	102	0
L6b	In3	0	102	0
L6b	In4a	0	102	0
L6b	In4b	0	102	0
L6b	In6a	0	102	0
L6b	In6b	0	102	0
L6b	In7	0	102	0
L6b	In8	0	102	0
L6b	Mic	0	102	0
L6b	OPC	0	102	0
L6b	Oli	0	102	0
L6b	Per	0	102	0
Astro	Ast	627	630	0.995238
Astro	End	0	630	0
Astro	Ex1	0	630	0
Astro	Ex2	0	630	0
Astro	Ex3e	0	630	0
Astro	Ex4	0	630	0
Astro	Ex5b	0	630	0
Astro	Ex6a	0	630	0
Astro	Ex6b	0	630	0
Astro	Ex8	0	630	0
Astro	In1a	0	630	0
Astro	In1b	0	630	0
Astro	In1c	0	630	0
Astro	In3	0	630	0
Astro	In4a	0	630	0
Astro	In4b	0	630	0
Astro	In6a	0	630	0
Astro	In6b	0	630	0
Astro	In7	0	630	0
Astro	In8	0	630	0
Astro	Mic	2	630	0.0031746
Astro	OPC	0	630	0
Astro	Oli	0	630	0
Astro	Per	1	630	0.0015873
Endo	Ast	0	3	0
Endo	End	1	3	0.333333
Endo	Ex1	0	3	0
Endo	Ex2	0	3	0
Endo	Ex3e	0	3	0
Endo	Ex4	0	3	0
Endo	Ex5b	0	3	0
Endo	Ex6a	0	3	0
Endo	Ex6b	0	3	0
Endo	Ex8	0	3	0
Endo	In1a	0	3	0
Endo	In1b	0	3	0
Endo	In1c	0	3	0
Endo	In3	0	3	0
Endo	In4a	0	3	0
Endo	In4b	0	3	0
Endo	In6a	0	3	0
Endo	In6b	0	3	0
Endo	In7	0	3	0
Endo	In8	0	3	0
Endo	Mic	0	3	0
Endo	OPC	0	3	0
Endo	Oli	0	3	0
Endo	Per	2	3	0.666667
VLMC	Ast	0	39	0
VLMC	End	16	39	0.410256
VLMC	Ex1	0	39	0
VLMC	Ex2	0	39	0
VLMC	Ex3e	0	39	0
VLMC	Ex4	0	39	0
VLMC	Ex5b	0	39	0
VLMC	Ex6a	0	39	0
VLMC	Ex6b	0	39	0
VLMC	Ex8	0	39	0
VLMC	In1a	0	39	0
VLMC	In1b	0	39	0
VLMC	In1c	0	39	0
VLMC	In3	0	39	0
VLMC	In4a	0	39	0
VLMC	In4b	0	39	0
VLMC	In6a	0	39	0
VLMC	In6b	0	39	0
VLMC	In7	0	39	0
VLMC	In8	0	39	0
VLMC	Mic	0	39	0
VLMC	OPC	0	39	0
VLMC	Oli	0	39	0
VLMC	Per	23	39	0.589744
Micro/PVM	Ast	1	105	0.00952381
Micro/PVM	End	0	105	0
Micro/PVM	Ex1	0	105	0
Micro/PVM	Ex2	0	105	0
Micro/PVM	Ex3e	0	105	0
Micro/PVM	Ex4	0	105	0
Micro/PVM	Ex5b	0	105	0
Micro/PVM	Ex6a	0	105	0
Micro/PVM	Ex6b	0	105	0
Micro/PVM	Ex8	0	105	0
Micro/PVM	In1a	0	105	0
Micro/PVM	In1b	0	105	0
Micro/PVM	In1c	0	105	0
Micro/PVM	In3	0	105	0
Micro/PVM	In4a	0	105	0
Micro/PVM	In4b	0	105	0
Micro/PVM	In6a	0	105	0
Micro/PVM	In6b	0	105	0
Micro/PVM	In7	0	105	0
Micro/PVM	In8	0	105	0
Micro/PVM	Mic	104	105	0.990476
Micro/PVM	OPC	0	105	0
Micro/PVM	Oli	0	105	0
Micro/PVM	Per	0	105	0
Oligo	Ast	36	1804	0.0199557
Oligo	End	5	1804	0.00277162
Oligo	Ex1	1	1804	0.000554324
Oligo	Ex2	0	1804	0
Oligo	Ex3e	2	1804	0.00110865
Oligo	Ex4	0	1804	0
Oligo	Ex5b	1	1804	0.000554324
Oligo	Ex6a	0	1804	0
Oligo	Ex6b	3	1804	0.00166297
Oligo	Ex8	0	1804	0
Oligo	In1a	0	1804	0
Oligo	In1b	0	1804	0
Oligo	In1c	0	1804	0
Oligo	In3	2	1804	0.00110865
Oligo	In4a	3	1804	0.00166297
Oligo	In4b	1	1804	0.000554324
Oligo	In6a	1	1804	0.000554324
Oligo	In6b	2	1804	0.00110865
Oligo	In7	1	1804	0.000554324
Oligo	In8	0	1804	0
Oligo	Mic	24	1804	0.0133038
Oligo	OPC	18	1804	0.00997783
Oligo	Oli	1702	1804	0.943459
Oligo	Per	2	1804	0.00110865
OPC	Ast	2	404	0.0049505
OPC	End	1	404	0.00247525
OPC	Ex1	0	404	0
OPC	Ex2	0	404	0
OPC	Ex3e	0	404	0
OPC	Ex4	0	404	0
OPC	Ex5b	0	404	0
OPC	Ex6a	0	404	0
OPC	Ex6b	0	404	0
OPC	Ex8	0	404	0
OPC	In1a	0	404	0
OPC	In1b	0	404	0
OPC	In1c	0	404	0
OPC	In3	0	404	0
OPC	In4a	0	404	0
OPC	In4b	0	404	0
OPC	In6a	0	404	0
OPC	In6b	2	404	0.0049505
OPC	In7	0	404	0
OPC	In8	0	404	0
OPC	Mic	2	404	0.0049505
OPC	OPC	397	404	0.982673
OPC	Oli	0	404	0
OPC	Per	0	404	0
L2/3 IT	Ast	7	1963	0.00356597
L2/3 IT	End	4	1963	0.0020377
L2/3 IT	Ex1	1561	1963	0.795211
L2/3 IT	Ex2	148	1963	0.0753948
L2/3 IT	Ex3e	120	1963	0.0611309
L2/3 IT	Ex4	11	1963	0.00560367
L2/3 IT	Ex5b	29	1963	0.0147733
L2/3 IT	Ex6a	0	1963	0
L2/3 IT	Ex6b	16	1963	0.00815079
L2/3 IT	Ex8	8	1963	0.00407539
L2/3 IT	In1a	0	1963	0
L2/3 IT	In1b	1	1963	0.000509424
L2/3 IT	In1c	2	1963	0.00101885
L2/3 IT	In3	3	1963	0.00152827
L2/3 IT	In4a	2	1963	0.00101885
L2/3 IT	In4b	3	1963	0.00152827
L2/3 IT	In6a	1	1963	0.000509424
L2/3 IT	In6b	8	1963	0.00407539
L2/3 IT	In7	1	1963	0.000509424
L2/3 IT	In8	10	1963	0.00509424
L2/3 IT	Mic	10	1963	0.00509424
L2/3 IT	OPC	4	1963	0.0020377
L2/3 IT	Oli	10	1963	0.00509424
L2/3 IT	Per	4	1963	0.0020377
L4 IT	Ast	10	1044	0.00957854
L4 IT	End	8	1044	0.00766284
L4 IT	Ex1	92	1044	0.0881226
L4 IT	Ex2	98	1044	0.0938697
L4 IT	Ex3e	94	1044	0.0900383
L4 IT	Ex4	524	1044	0.501916
L4 IT	Ex5b	125	1044	0.119732
L4 IT	Ex6a	5	1044	0.00478927
L4 IT	Ex6b	27	1044	0.0258621
L4 IT	Ex8	10	1044	0.00957854
L4 IT	In1a	2	1044	0.00191571
L4 IT	In1b	1	1044	0.000957854
L4 IT	In1c	2	1044	0.00191571
L4 IT	In3	1	1044	0.000957854
L4 IT	In4a	1	1044	0.000957854
L4 IT	In4b	5	1044	0.00478927
L4 IT	In6a	0	1044	0
L4 IT	In6b	9	1044	0.00862069
L4 IT	In7	0	1044	0
L4 IT	In8	4	1044	0.00383142
L4 IT	Mic	12	1044	0.0114943
L4 IT	OPC	1	1044	0.000957854
L4 IT	Oli	11	1044	0.0105364
L4 IT	Per	2	1044	0.00191571
L6 IT	Ast	1	335	0.00298507
L6 IT	End	1	335	0.00298507
L6 IT	Ex1	36	335	0.107463
L6 IT	Ex2	1	335	0.00298507
L6 IT	Ex3e	30	335	0.0895522
L6 IT	Ex4	11	335	0.0328358
L6 IT	Ex5b	235	335	0.701493
L6 IT	Ex6a	0	335	0
L6 IT	Ex6b	5	335	0.0149254
L6 IT	Ex8	3	335	0.00895522
L6 IT	In1a	0	335	0
L6 IT	In1b	1	335	0.00298507
L6 IT	In1c	1	335	0.00298507
L6 IT	In3	0	335	0
L6 IT	In4a	0	335	0
L6 IT	In4b	0	335	0
L6 IT	In6a	0	335	0
L6 IT	In6b	1	335	0.00298507
L6 IT	In7	0	335	0
L6 IT	In8	0	335	0
L6 IT	Mic	3	335	0.00895522
L6 IT	OPC	2	335	0.00597015
L6 IT	Oli	4	335	0.0119403
L6 IT	Per	0	335	0
L5 IT	Ast	2	347	0.00576369
L5 IT	End	0	347	0
L5 IT	Ex1	2	347	0.00576369
L5 IT	Ex2	7	347	0.0201729
L5 IT	Ex3e	55	347	0.158501
L5 IT	Ex4	91	347	0.262248
L5 IT	Ex5b	180	347	0.518732
L5 IT	Ex6a	1	347	0.00288184
L5 IT	Ex6b	1	347	0.00288184
L5 IT	Ex8	0	347	0
L5 IT	In1a	0	347	0
L5 IT	In1b	0	347	0
L5 IT	In1c	0	347	0
L5 IT	In3	0	347	0
L5 IT	In4a	0	347	0
L5 IT	In4b	1	347	0.00288184
L5 IT	In6a	1	347	0.00288184
L5 IT	In6b	0	347	0
L5 IT	In7	0	347	0
L5 IT	In8	0	347	0
L5 IT	Mic	1	347	0.00288184
L5 IT	OPC	2	347	0.00576369
L5 IT	Oli	3	347	0.00864553
L5 IT	Per	0	347	0
L6 IT Car3	Ast	0	107	0
L6 IT Car3	End	0	107	0
L6 IT Car3	Ex1	3	107	0.0280374
L6 IT Car3	Ex2	0	107	0
L6 IT Car3	Ex3e	2	107	0.0186916
L6 IT Car3	Ex4	2	107	0.0186916
L6 IT Car3	Ex5b	2	107	0.0186916
L6 IT Car3	Ex6a	0	107	0
L6 IT Car3	Ex6b	0	107	0
L6 IT Car3	Ex8	97	107	0.906542
L6 IT Car3	In1a	0	107	0
L6 IT Car3	In1b	0	107	0
L6 IT Car3	In1c	0	107	0
L6 IT Car3	In3	0	107	0
L6 IT Car3	In4a	0	107	0
L6 IT Car3	In4b	0	107	0
L6 IT Car3	In6a	0	107	0
L6 IT Car3	In6b	0	107	0
L6 IT Car3	In7	0	107	0
L6 IT Car3	In8	0	107	0
L6 IT Car3	Mic	1	107	0.00934579
L6 IT Car3	OPC	0	107	0
L6 IT Car3	Oli	0	107	0
L6 IT Car3	Per	0	107	0
Chandelier	Ast	0	59	0
Chandelier	End	0	59	0
Chandelier	Ex1	0	59	0
Chandelier	Ex2	0	59	0
Chandelier	Ex3e	0	59	0
Chandelier	Ex4	0	59	0
Chandelier	Ex5b	0	59	0
Chandelier	Ex6a	0	59	0
Chandelier	Ex6b	0	59	0
Chandelier	Ex8	0	59	0
Chandelier	In1a	0	59	0
Chandelier	In1b	0	59	0
Chandelier	In1c	0	59	0
Chandelier	In3	0	59	0
Chandelier	In4a	0	59	0
Chandelier	In4b	0	59	0
Chandelier	In6a	58	59	0.983051
Chandelier	In6b	1	59	0.0169492
Chandelier	In7	0	59	0
Chandelier	In8	0	59	0
Chandelier	Mic	0	59	0
Chandelier	OPC	0	59	0
Chandelier	Oli	0	59	0
Chandelier	Per	0	59	0
Pvalb	Ast	7	555	0.0126126
Pvalb	End	1	555	0.0018018
Pvalb	Ex1	17	555	0.0306306
Pvalb	Ex2	2	555	0.0036036
Pvalb	Ex3e	5	555	0.00900901
Pvalb	Ex4	4	555	0.00720721
Pvalb	Ex5b	5	555	0.00900901
Pvalb	Ex6a	4	555	0.00720721
Pvalb	Ex6b	7	555	0.0126126
Pvalb	Ex8	4	555	0.00720721
Pvalb	In1a	0	555	0
Pvalb	In1b	0	555	0
Pvalb	In1c	2	555	0.0036036
Pvalb	In3	0	555	0
Pvalb	In4a	5	555	0.00900901
Pvalb	In4b	6	555	0.0108108
Pvalb	In6a	31	555	0.0558559
Pvalb	In6b	446	555	0.803604
Pvalb	In7	0	555	0
Pvalb	In8	3	555	0.00540541
Pvalb	Mic	4	555	0.00720721
Pvalb	OPC	0	555	0
Pvalb	Oli	2	555	0.0036036
Pvalb	Per	0	555	0
Sst	Ast	33	1443	0.022869
Sst	End	11	1443	0.00762301
Sst	Ex1	198	1443	0.137214
Sst	Ex2	52	1443	0.036036
Sst	Ex3e	57	1443	0.039501
Sst	Ex4	58	1443	0.040194
Sst	Ex5b	57	1443	0.039501
Sst	Ex6a	20	1443	0.01386
Sst	Ex6b	83	1443	0.0575191
Sst	Ex8	20	1443	0.01386
Sst	In1a	5	1443	0.003465
Sst	In1b	7	1443	0.004851
Sst	In1c	4	1443	0.002772
Sst	In3	18	1443	0.012474
Sst	In4a	23	1443	0.015939
Sst	In4b	43	1443	0.029799
Sst	In6a	6	1443	0.004158
Sst	In6b	85	1443	0.0589051
Sst	In7	31	1443	0.021483
Sst	In8	569	1443	0.394317
Sst	Mic	21	1443	0.014553
Sst	OPC	8	1443	0.00554401
Sst	Oli	24	1443	0.016632
Sst	Per	10	1443	0.00693001
Sst Chodl	Ast	0	0	0
Sst Chodl	End	0	0	0
Sst Chodl	Ex1	0	0	0
Sst Chodl	Ex2	0	0	0
Sst Chodl	Ex3e	0	0	0
Sst Chodl	Ex4	0	0	0
Sst Chodl	Ex5b	0	0	0
Sst Chodl	Ex6a	0	0	0
Sst Chodl	Ex6b	0	0	0
Sst Chodl	Ex8	0	0	0
Sst Chodl	In1a	0	0	0
Sst Chodl	In1b	0	0	0
Sst Chodl	In1c	0	0	0
Sst Chodl	In3	0	0	0
Sst Chodl	In4a	0	0	0
Sst Chodl	In4b	0	0	0
Sst Chodl	In6a	0	0	0
Sst Chodl	In6b	0	0	0
Sst Chodl	In7	0	0	0
Sst Chodl	In8	0	0	0
Sst Chodl	Mic	0	0	0
Sst Chodl	OPC	0	0	0
Sst Chodl	Oli	0	0	0
Sst Chodl	Per	0	0	0

### Sheet: Visual
Predicted_Type	Original_Cell_Type	Cell_Count	Predicted_Type_Total	Proportion
Lamp5	Ast	0	412	0
Lamp5	End	0	412	0
Lamp5	Ex1	0	412	0
Lamp5	Ex3a	0	412	0
Lamp5	Ex3b	0	412	0
Lamp5	Ex3c	0	412	0
Lamp5	Ex3d	0	412	0
Lamp5	Ex4	1	412	0.00242718
Lamp5	Ex5a	0	412	0
Lamp5	Ex5b	0	412	0
Lamp5	Ex6a	0	412	0
Lamp5	Ex6b	0	412	0
Lamp5	Ex8	0	412	0
Lamp5	In1a	0	412	0
Lamp5	In1b	0	412	0
Lamp5	In1c	0	412	0
Lamp5	In2	0	412	0
Lamp5	In3	0	412	0
Lamp5	In4a	102	412	0.247573
Lamp5	In4b	309	412	0.75
Lamp5	In6a	0	412	0
Lamp5	In6b	0	412	0
Lamp5	In7	0	412	0
Lamp5	In8	0	412	0
Lamp5	Mic	0	412	0
Lamp5	OPC	0	412	0
Lamp5	Oli	0	412	0
Lamp5	Per	0	412	0
Sncg	Ast	0	160	0
Sncg	End	0	160	0
Sncg	Ex1	0	160	0
Sncg	Ex3a	0	160	0
Sncg	Ex3b	0	160	0
Sncg	Ex3c	0	160	0
Sncg	Ex3d	0	160	0
Sncg	Ex4	0	160	0
Sncg	Ex5a	0	160	0
Sncg	Ex5b	0	160	0
Sncg	Ex6a	0	160	0
Sncg	Ex6b	0	160	0
Sncg	Ex8	0	160	0
Sncg	In1a	19	160	0.11875
Sncg	In1b	109	160	0.68125
Sncg	In1c	0	160	0
Sncg	In2	12	160	0.075
Sncg	In3	0	160	0
Sncg	In4a	20	160	0.125
Sncg	In4b	0	160	0
Sncg	In6a	0	160	0
Sncg	In6b	0	160	0
Sncg	In7	0	160	0
Sncg	In8	0	160	0
Sncg	Mic	0	160	0
Sncg	OPC	0	160	0
Sncg	Oli	0	160	0
Sncg	Per	0	160	0
Vip	Ast	1	973	0.00102775
Vip	End	0	973	0
Vip	Ex1	0	973	0
Vip	Ex3a	0	973	0
Vip	Ex3b	0	973	0
Vip	Ex3c	0	973	0
Vip	Ex3d	0	973	0
Vip	Ex4	2	973	0.0020555
Vip	Ex5a	1	973	0.00102775
Vip	Ex5b	0	973	0
Vip	Ex6a	0	973	0
Vip	Ex6b	1	973	0.00102775
Vip	Ex8	0	973	0
Vip	In1a	26	973	0.0267215
Vip	In1b	84	973	0.0863309
Vip	In1c	379	973	0.389517
Vip	In2	51	973	0.0524152
Vip	In3	418	973	0.429599
Vip	In4a	4	973	0.004111
Vip	In4b	1	973	0.00102775
Vip	In6a	1	973	0.00102775
Vip	In6b	0	973	0
Vip	In7	0	973	0
Vip	In8	1	973	0.00102775
Vip	Mic	0	973	0
Vip	OPC	1	973	0.00102775
Vip	Oli	2	973	0.0020555
Vip	Per	0	973	0
Lamp5 Lhx6	Ast	0	79	0
Lamp5 Lhx6	End	0	79	0
Lamp5 Lhx6	Ex1	0	79	0
Lamp5 Lhx6	Ex3a	0	79	0
Lamp5 Lhx6	Ex3b	0	79	0
Lamp5 Lhx6	Ex3c	0	79	0
Lamp5 Lhx6	Ex3d	0	79	0
Lamp5 Lhx6	Ex4	0	79	0
Lamp5 Lhx6	Ex5a	0	79	0
Lamp5 Lhx6	Ex5b	0	79	0
Lamp5 Lhx6	Ex6a	0	79	0
Lamp5 Lhx6	Ex6b	0	79	0
Lamp5 Lhx6	Ex8	0	79	0
Lamp5 Lhx6	In1a	0	79	0
Lamp5 Lhx6	In1b	0	79	0
Lamp5 Lhx6	In1c	0	79	0
Lamp5 Lhx6	In2	0	79	0
Lamp5 Lhx6	In3	0	79	0
Lamp5 Lhx6	In4a	0	79	0
Lamp5 Lhx6	In4b	79	79	1
Lamp5 Lhx6	In6a	0	79	0
Lamp5 Lhx6	In6b	0	79	0
Lamp5 Lhx6	In7	0	79	0
Lamp5 Lhx6	In8	0	79	0
Lamp5 Lhx6	Mic	0	79	0
Lamp5 Lhx6	OPC	0	79	0
Lamp5 Lhx6	Oli	0	79	0
Lamp5 Lhx6	Per	0	79	0
Pax6	Ast	0	32	0
Pax6	End	0	32	0
Pax6	Ex1	0	32	0
Pax6	Ex3a	0	32	0
Pax6	Ex3b	0	32	0
Pax6	Ex3c	0	32	0
Pax6	Ex3d	0	32	0
Pax6	Ex4	0	32	0
Pax6	Ex5a	0	32	0
Pax6	Ex5b	0	32	0
Pax6	Ex6a	0	32	0
Pax6	Ex6b	0	32	0
Pax6	Ex8	0	32	0
Pax6	In1a	24	32	0.75
Pax6	In1b	0	32	0
Pax6	In1c	0	32	0
Pax6	In2	2	32	0.0625
Pax6	In3	0	32	0
Pax6	In4a	4	32	0.125
Pax6	In4b	2	32	0.0625
Pax6	In6a	0	32	0
Pax6	In6b	0	32	0
Pax6	In7	0	32	0
Pax6	In8	0	32	0
Pax6	Mic	0	32	0
Pax6	OPC	0	32	0
Pax6	Oli	0	32	0
Pax6	Per	0	32	0
L5 ET	Ast	0	0	0
L5 ET	End	0	0	0
L5 ET	Ex1	0	0	0
L5 ET	Ex3a	0	0	0
L5 ET	Ex3b	0	0	0
L5 ET	Ex3c	0	0	0
L5 ET	Ex3d	0	0	0
L5 ET	Ex4	0	0	0
L5 ET	Ex5a	0	0	0
L5 ET	Ex5b	0	0	0
L5 ET	Ex6a	0	0	0
L5 ET	Ex6b	0	0	0
L5 ET	Ex8	0	0	0
L5 ET	In1a	0	0	0
L5 ET	In1b	0	0	0
L5 ET	In1c	0	0	0
L5 ET	In2	0	0	0
L5 ET	In3	0	0	0
L5 ET	In4a	0	0	0
L5 ET	In4b	0	0	0
L5 ET	In6a	0	0	0
L5 ET	In6b	0	0	0
L5 ET	In7	0	0	0
L5 ET	In8	0	0	0
L5 ET	Mic	0	0	0
L5 ET	OPC	0	0	0
L5 ET	Oli	0	0	0
L5 ET	Per	0	0	0
L5/6 NP	Ast	0	118	0
L5/6 NP	End	0	118	0
L5/6 NP	Ex1	0	118	0
L5/6 NP	Ex3a	0	118	0
L5/6 NP	Ex3b	0	118	0
L5/6 NP	Ex3c	0	118	0
L5/6 NP	Ex3d	0	118	0
L5/6 NP	Ex4	0	118	0
L5/6 NP	Ex5a	0	118	0
L5/6 NP	Ex5b	1	118	0.00847458
L5/6 NP	Ex6a	115	118	0.974576
L5/6 NP	Ex6b	0	118	0
L5/6 NP	Ex8	0	118	0
L5/6 NP	In1a	0	118	0
L5/6 NP	In1b	0	118	0
L5/6 NP	In1c	0	118	0
L5/6 NP	In2	0	118	0
L5/6 NP	In3	0	118	0
L5/6 NP	In4a	0	118	0
L5/6 NP	In4b	1	118	0.00847458
L5/6 NP	In6a	0	118	0
L5/6 NP	In6b	0	118	0
L5/6 NP	In7	1	118	0.00847458
L5/6 NP	In8	0	118	0
L5/6 NP	Mic	0	118	0
L5/6 NP	OPC	0	118	0
L5/6 NP	Oli	0	118	0
L5/6 NP	Per	0	118	0
L6 CT	Ast	1	380	0.00263158
L6 CT	End	0	380	0
L6 CT	Ex1	1	380	0.00263158
L6 CT	Ex3a	0	380	0
L6 CT	Ex3b	0	380	0
L6 CT	Ex3c	1	380	0.00263158
L6 CT	Ex3d	0	380	0
L6 CT	Ex4	0	380	0
L6 CT	Ex5a	0	380	0
L6 CT	Ex5b	7	380	0.0184211
L6 CT	Ex6a	1	380	0.00263158
L6 CT	Ex6b	361	380	0.95
L6 CT	Ex8	0	380	0
L6 CT	In1a	0	380	0
L6 CT	In1b	0	380	0
L6 CT	In1c	0	380	0
L6 CT	In2	0	380	0
L6 CT	In3	0	380	0
L6 CT	In4a	1	380	0.00263158
L6 CT	In4b	0	380	0
L6 CT	In6a	0	380	0
L6 CT	In6b	3	380	0.00789474
L6 CT	In7	0	380	0
L6 CT	In8	1	380	0.00263158
L6 CT	Mic	2	380	0.00526316
L6 CT	OPC	0	380	0
L6 CT	Oli	1	380	0.00263158
L6 CT	Per	0	380	0
L6b	Ast	0	68	0
L6b	End	0	68	0
L6b	Ex1	0	68	0
L6b	Ex3a	0	68	0
L6b	Ex3b	0	68	0
L6b	Ex3c	0	68	0
L6b	Ex3d	0	68	0
L6b	Ex4	0	68	0
L6b	Ex5a	4	68	0.0588235
L6b	Ex5b	1	68	0.0147059
L6b	Ex6a	0	68	0
L6b	Ex6b	63	68	0.926471
L6b	Ex8	0	68	0
L6b	In1a	0	68	0
L6b	In1b	0	68	0
L6b	In1c	0	68	0
L6b	In2	0	68	0
L6b	In3	0	68	0
L6b	In4a	0	68	0
L6b	In4b	0	68	0
L6b	In6a	0	68	0
L6b	In6b	0	68	0
L6b	In7	0	68	0
L6b	In8	0	68	0
L6b	Mic	0	68	0
L6b	OPC	0	68	0
L6b	Oli	0	68	0
L6b	Per	0	68	0
Astro	Ast	908	916	0.991266
Astro	End	0	916	0
Astro	Ex1	0	916	0
Astro	Ex3a	0	916	0
Astro	Ex3b	0	916	0
Astro	Ex3c	0	916	0
Astro	Ex3d	0	916	0
Astro	Ex4	0	916	0
Astro	Ex5a	0	916	0
Astro	Ex5b	0	916	0
Astro	Ex6a	0	916	0
Astro	Ex6b	0	916	0
Astro	Ex8	0	916	0
Astro	In1a	0	916	0
Astro	In1b	0	916	0
Astro	In1c	0	916	0
Astro	In2	0	916	0
Astro	In3	0	916	0
Astro	In4a	0	916	0
Astro	In4b	0	916	0
Astro	In6a	0	916	0
Astro	In6b	0	916	0
Astro	In7	0	916	0
Astro	In8	3	916	0.00327511
Astro	Mic	2	916	0.00218341
Astro	OPC	1	916	0.0010917
Astro	Oli	0	916	0
Astro	Per	2	916	0.00218341
Endo	Ast	0	0	0
Endo	End	0	0	0
Endo	Ex1	0	0	0
Endo	Ex3a	0	0	0
Endo	Ex3b	0	0	0
Endo	Ex3c	0	0	0
Endo	Ex3d	0	0	0
Endo	Ex4	0	0	0
Endo	Ex5a	0	0	0
Endo	Ex5b	0	0	0
Endo	Ex6a	0	0	0
Endo	Ex6b	0	0	0
Endo	Ex8	0	0	0
Endo	In1a	0	0	0
Endo	In1b	0	0	0
Endo	In1c	0	0	0
Endo	In2	0	0	0
Endo	In3	0	0	0
Endo	In4a	0	0	0
Endo	In4b	0	0	0
Endo	In6a	0	0	0
Endo	In6b	0	0	0
Endo	In7	0	0	0
Endo	In8	0	0	0
Endo	Mic	0	0	0
Endo	OPC	0	0	0
Endo	Oli	0	0	0
Endo	Per	0	0	0
VLMC	Ast	294	1576	0.186548
VLMC	End	80	1576	0.0507614
VLMC	Ex1	121	1576	0.0767766
VLMC	Ex3a	32	1576	0.0203046
VLMC	Ex3b	33	1576	0.0209391
VLMC	Ex3c	32	1576	0.0203046
VLMC	Ex3d	4	1576	0.00253807
VLMC	Ex4	57	1576	0.0361675
VLMC	Ex5a	43	1576	0.0272843
VLMC	Ex5b	31	1576	0.0196701
VLMC	Ex6a	16	1576	0.0101523
VLMC	Ex6b	40	1576	0.0253807
VLMC	Ex8	28	1576	0.0177665
VLMC	In1a	13	1576	0.00824873
VLMC	In1b	32	1576	0.0203046
VLMC	In1c	28	1576	0.0177665
VLMC	In2	15	1576	0.00951777
VLMC	In3	38	1576	0.0241117
VLMC	In4a	26	1576	0.0164975
VLMC	In4b	43	1576	0.0272843
VLMC	In6a	24	1576	0.0152284
VLMC	In6b	87	1576	0.055203
VLMC	In7	38	1576	0.0241117
VLMC	In8	46	1576	0.0291878
VLMC	Mic	64	1576	0.0406091
VLMC	OPC	60	1576	0.0380711
VLMC	Oli	149	1576	0.0945431
VLMC	Per	102	1576	0.0647208
Micro/PVM	Ast	0	263	0
Micro/PVM	End	1	263	0.00380228
Micro/PVM	Ex1	0	263	0
Micro/PVM	Ex3a	0	263	0
Micro/PVM	Ex3b	0	263	0
Micro/PVM	Ex3c	0	263	0
Micro/PVM	Ex3d	0	263	0
Micro/PVM	Ex4	0	263	0
Micro/PVM	Ex5a	0	263	0
Micro/PVM	Ex5b	0	263	0
Micro/PVM	Ex6a	0	263	0
Micro/PVM	Ex6b	0	263	0
Micro/PVM	Ex8	0	263	0
Micro/PVM	In1a	0	263	0
Micro/PVM	In1b	0	263	0
Micro/PVM	In1c	0	263	0
Micro/PVM	In2	0	263	0
Micro/PVM	In3	0	263	0
Micro/PVM	In4a	0	263	0
Micro/PVM	In4b	0	263	0
Micro/PVM	In6a	0	263	0
Micro/PVM	In6b	0	263	0
Micro/PVM	In7	0	263	0
Micro/PVM	In8	0	263	0
Micro/PVM	Mic	262	263	0.996198
Micro/PVM	OPC	0	263	0
Micro/PVM	Oli	0	263	0
Micro/PVM	Per	0	263	0
Oligo	Ast	3	2276	0.0013181
Oligo	End	6	2276	0.0026362
Oligo	Ex1	1	2276	0.000439367
Oligo	Ex3a	0	2276	0
Oligo	Ex3b	1	2276	0.000439367
Oligo	Ex3c	0	2276	0
Oligo	Ex3d	0	2276	0
Oligo	Ex4	1	2276	0.000439367
Oligo	Ex5a	0	2276	0
Oligo	Ex5b	0	2276	0
Oligo	Ex6a	0	2276	0
Oligo	Ex6b	0	2276	0
Oligo	Ex8	0	2276	0
Oligo	In1a	0	2276	0
Oligo	In1b	1	2276	0.000439367
Oligo	In1c	1	2276	0.000439367
Oligo	In2	0	2276	0
Oligo	In3	0	2276	0
Oligo	In4a	0	2276	0
Oligo	In4b	0	2276	0
Oligo	In6a	1	2276	0.000439367
Oligo	In6b	0	2276	0
Oligo	In7	0	2276	0
Oligo	In8	0	2276	0
Oligo	Mic	21	2276	0.00922671
Oligo	OPC	9	2276	0.00395431
Oligo	Oli	2228	2276	0.97891
Oligo	Per	3	2276	0.0013181
OPC	Ast	2	561	0.00356506
OPC	End	0	561	0
OPC	Ex1	0	561	0
OPC	Ex3a	0	561	0
OPC	Ex3b	0	561	0
OPC	Ex3c	0	561	0
OPC	Ex3d	0	561	0
OPC	Ex4	1	561	0.00178253
OPC	Ex5a	2	561	0.00356506
OPC	Ex5b	0	561	0
OPC	Ex6a	0	561	0
OPC	Ex6b	0	561	0
OPC	Ex8	0	561	0
OPC	In1a	0	561	0
OPC	In1b	0	561	0
OPC	In1c	0	561	0
OPC	In2	0	561	0
OPC	In3	0	561	0
OPC	In4a	1	561	0.00178253
OPC	In4b	0	561	0
OPC	In6a	1	561	0.00178253
OPC	In6b	0	561	0
OPC	In7	1	561	0.00178253
OPC	In8	2	561	0.00356506
OPC	Mic	3	561	0.00534759
OPC	OPC	547	561	0.975045
OPC	Oli	1	561	0.00178253
OPC	Per	0	561	0
L2/3 IT	Ast	16	5819	0.00274961
L2/3 IT	End	12	5819	0.00206221
L2/3 IT	Ex1	3578	5819	0.614882
L2/3 IT	Ex3a	506	5819	0.0869565
L2/3 IT	Ex3b	677	5819	0.116343
L2/3 IT	Ex3c	115	5819	0.0197628
L2/3 IT	Ex3d	15	5819	0.00257776
L2/3 IT	Ex4	500	5819	0.0859254
L2/3 IT	Ex5a	74	5819	0.012717
L2/3 IT	Ex5b	54	5819	0.00927995
L2/3 IT	Ex6a	13	5819	0.00223406
L2/3 IT	Ex6b	36	5819	0.00618663
L2/3 IT	Ex8	22	5819	0.00378072
L2/3 IT	In1a	2	5819	0.000343702
L2/3 IT	In1b	4	5819	0.000687403
L2/3 IT	In1c	3	5819	0.000515553
L2/3 IT	In2	2	5819	0.000343702
L2/3 IT	In3	10	5819	0.00171851
L2/3 IT	In4a	5	5819	0.000859254
L2/3 IT	In4b	12	5819	0.00206221
L2/3 IT	In6a	15	5819	0.00257776
L2/3 IT	In6b	42	5819	0.00721774
L2/3 IT	In7	21	5819	0.00360887
L2/3 IT	In8	13	5819	0.00223406
L2/3 IT	Mic	27	5819	0.00463997
L2/3 IT	OPC	19	5819	0.00326517
L2/3 IT	Oli	16	5819	0.00274961
L2/3 IT	Per	10	5819	0.00171851
L4 IT	Ast	6	1935	0.00310078
L4 IT	End	2	1935	0.00103359
L4 IT	Ex1	25	1935	0.0129199
L4 IT	Ex3a	38	1935	0.0196382
L4 IT	Ex3b	359	1935	0.18553
L4 IT	Ex3c	54	1935	0.027907
L4 IT	Ex3d	186	1935	0.096124
L4 IT	Ex4	947	1935	0.489406
L4 IT	Ex5a	60	1935	0.0310078
L4 IT	Ex5b	38	1935	0.0196382
L4 IT	Ex6a	20	1935	0.0103359
L4 IT	Ex6b	29	1935	0.0149871
L4 IT	Ex8	5	1935	0.00258398
L4 IT	In1a	5	1935	0.00258398
L4 IT	In1b	4	1935	0.00206718
L4 IT	In1c	7	1935	0.00361757
L4 IT	In2	4	1935	0.00206718
L4 IT	In3	12	1935	0.00620155
L4 IT	In4a	8	1935	0.00413437
L4 IT	In4b	19	1935	0.00981912
L4 IT	In6a	9	1935	0.00465116
L4 IT	In6b	27	1935	0.0139535
L4 IT	In7	22	1935	0.0113695
L4 IT	In8	15	1935	0.00775194
L4 IT	Mic	11	1935	0.00568475
L4 IT	OPC	5	1935	0.00258398
L4 IT	Oli	14	1935	0.00723514
L4 IT	Per	4	1935	0.00206718
L6 IT	Ast	0	286	0
L6 IT	End	2	286	0.00699301
L6 IT	Ex1	15	286	0.0524476
L6 IT	Ex3a	3	286	0.0104895
L6 IT	Ex3b	4	286	0.013986
L6 IT	Ex3c	8	286	0.027972
L6 IT	Ex3d	1	286	0.0034965
L6 IT	Ex4	3	286	0.0104895
L6 IT	Ex5a	19	286	0.0664336
L6 IT	Ex5b	218	286	0.762238
L6 IT	Ex6a	0	286	0
L6 IT	Ex6b	5	286	0.0174825
L6 IT	Ex8	3	286	0.0104895
L6 IT	In1a	0	286	0
L6 IT	In1b	0	286	0
L6 IT	In1c	0	286	0
L6 IT	In2	0	286	0
L6 IT	In3	0	286	0
L6 IT	In4a	0	286	0
L6 IT	In4b	0	286	0
L6 IT	In6a	1	286	0.0034965
L6 IT	In6b	1	286	0.0034965
L6 IT	In7	0	286	0
L6 IT	In8	1	286	0.0034965
L6 IT	Mic	1	286	0.0034965
L6 IT	OPC	0	286	0
L6 IT	Oli	1	286	0.0034965
L6 IT	Per	0	286	0
L5 IT	Ast	2	1166	0.00171527
L5 IT	End	0	1166	0
L5 IT	Ex1	7	1166	0.00600343
L5 IT	Ex3a	9	1166	0.0077187
L5 IT	Ex3b	14	1166	0.0120069
L5 IT	Ex3c	21	1166	0.0180103
L5 IT	Ex3d	0	1166	0
L5 IT	Ex4	116	1166	0.0994854
L5 IT	Ex5a	693	1166	0.59434
L5 IT	Ex5b	229	1166	0.196398
L5 IT	Ex6a	11	1166	0.00943396
L5 IT	Ex6b	22	1166	0.0188679
L5 IT	Ex8	10	1166	0.00857633
L5 IT	In1a	0	1166	0
L5 IT	In1b	1	1166	0.000857633
L5 IT	In1c	1	1166	0.000857633
L5 IT	In2	0	1166	0
L5 IT	In3	1	1166	0.000857633
L5 IT	In4a	1	1166	0.000857633
L5 IT	In4b	4	1166	0.00343053
L5 IT	In6a	3	1166	0.0025729
L5 IT	In6b	6	1166	0.0051458
L5 IT	In7	1	1166	0.000857633
L5 IT	In8	4	1166	0.00343053
L5 IT	Mic	5	1166	0.00428816
L5 IT	OPC	1	1166	0.000857633
L5 IT	Oli	4	1166	0.00343053
L5 IT	Per	0	1166	0
L6 IT Car3	Ast	0	206	0
L6 IT Car3	End	0	206	0
L6 IT Car3	Ex1	3	206	0.0145631
L6 IT Car3	Ex3a	0	206	0
L6 IT Car3	Ex3b	0	206	0
L6 IT Car3	Ex3c	0	206	0
L6 IT Car3	Ex3d	0	206	0
L6 IT Car3	Ex4	0	206	0
L6 IT Car3	Ex5a	0	206	0
L6 IT Car3	Ex5b	3	206	0.0145631
L6 IT Car3	Ex6a	0	206	0
L6 IT Car3	Ex6b	0	206	0
L6 IT Car3	Ex8	200	206	0.970874
L6 IT Car3	In1a	0	206	0
L6 IT Car3	In1b	0	206	0
L6 IT Car3	In1c	0	206	0
L6 IT Car3	In2	0	206	0
L6 IT Car3	In3	0	206	0
L6 IT Car3	In4a	0	206	0
L6 IT Car3	In4b	0	206	0
L6 IT Car3	In6a	0	206	0
L6 IT Car3	In6b	0	206	0
L6 IT Car3	In7	0	206	0
L6 IT Car3	In8	0	206	0
L6 IT Car3	Mic	0	206	0
L6 IT Car3	OPC	0	206	0
L6 IT Car3	Oli	0	206	0
L6 IT Car3	Per	0	206	0
Chandelier	Ast	0	130	0
Chandelier	End	0	130	0
Chandelier	Ex1	0	130	0
Chandelier	Ex3a	0	130	0
Chandelier	Ex3b	0	130	0
Chandelier	Ex3c	0	130	0
Chandelier	Ex3d	0	130	0
Chandelier	Ex4	0	130	0
Chandelier	Ex5a	0	130	0
Chandelier	Ex5b	0	130	0
Chandelier	Ex6a	0	130	0
Chandelier	Ex6b	0	130	0
Chandelier	Ex8	0	130	0
Chandelier	In1a	0	130	0
Chandelier	In1b	0	130	0
Chandelier	In1c	1	130	0.00769231
Chandelier	In2	0	130	0
Chandelier	In3	0	130	0
Chandelier	In4a	0	130	0
Chandelier	In4b	2	130	0.0153846
Chandelier	In6a	119	130	0.915385
Chandelier	In6b	8	130	0.0615385
Chandelier	In7	0	130	0
Chandelier	In8	0	130	0
Chandelier	Mic	0	130	0
Chandelier	OPC	0	130	0
Chandelier	Oli	0	130	0
Chandelier	Per	0	130	0
Pvalb	Ast	0	778	0
Pvalb	End	0	778	0
Pvalb	Ex1	0	778	0
Pvalb	Ex3a	0	778	0
Pvalb	Ex3b	1	778	0.00128535
Pvalb	Ex3c	0	778	0
Pvalb	Ex3d	0	778	0
Pvalb	Ex4	0	778	0
Pvalb	Ex5a	1	778	0.00128535
Pvalb	Ex5b	0	778	0
Pvalb	Ex6a	0	778	0
Pvalb	Ex6b	1	778	0.00128535
Pvalb	Ex8	0	778	0
Pvalb	In1a	0	778	0
Pvalb	In1b	0	778	0
Pvalb	In1c	0	778	0
Pvalb	In2	0	778	0
Pvalb	In3	1	778	0.00128535
Pvalb	In4a	0	778	0
Pvalb	In4b	0	778	0
Pvalb	In6a	20	778	0.0257069
Pvalb	In6b	748	778	0.96144
Pvalb	In7	2	778	0.00257069
Pvalb	In8	3	778	0.00385604
Pvalb	Mic	0	778	0
Pvalb	OPC	0	778	0
Pvalb	Oli	1	778	0.00128535
Pvalb	Per	0	778	0
Sst	Ast	0	1234	0
Sst	End	0	1234	0
Sst	Ex1	1	1234	0.000810373
Sst	Ex3a	0	1234	0
Sst	Ex3b	0	1234	0
Sst	Ex3c	0	1234	0
Sst	Ex3d	0	1234	0
Sst	Ex4	1	1234	0.000810373
Sst	Ex5a	0	1234	0
Sst	Ex5b	0	1234	0
Sst	Ex6a	0	1234	0
Sst	Ex6b	0	1234	0
Sst	Ex8	0	1234	0
Sst	In1a	0	1234	0
Sst	In1b	0	1234	0
Sst	In1c	1	1234	0.000810373
Sst	In2	0	1234	0
Sst	In3	0	1234	0
Sst	In4a	0	1234	0
Sst	In4b	3	1234	0.00243112
Sst	In6a	2	1234	0.00162075
Sst	In6b	30	1234	0.0243112
Sst	In7	373	1234	0.302269
Sst	In8	817	1234	0.662075
Sst	Mic	2	1234	0.00162075
Sst	OPC	1	1234	0.000810373
Sst	Oli	3	1234	0.00243112
Sst	Per	0	1234	0
Sst Chodl	Ast	0	0	0
Sst Chodl	End	0	0	0
Sst Chodl	Ex1	0	0	0
Sst Chodl	Ex3a	0	0	0
Sst Chodl	Ex3b	0	0	0
Sst Chodl	Ex3c	0	0	0
Sst Chodl	Ex3d	0	0	0
Sst Chodl	Ex4	0	0	0
Sst Chodl	Ex5a	0	0	0
Sst Chodl	Ex5b	0	0	0
Sst Chodl	Ex6a	0	0	0
Sst Chodl	Ex6b	0	0	0
Sst Chodl	Ex8	0	0	0
Sst Chodl	In1a	0	0	0
Sst Chodl	In1b	0	0	0
Sst Chodl	In1c	0	0	0
Sst Chodl	In2	0	0	0
Sst Chodl	In3	0	0	0
Sst Chodl	In4a	0	0	0
Sst Chodl	In4b	0	0	0
Sst Chodl	In6a	0	0	0
Sst Chodl	In6b	0	0	0
Sst Chodl	In7	0	0	0
Sst Chodl	In8	0	0	0
Sst Chodl	Mic	0	0	0
Sst Chodl	OPC	0	0	0
Sst Chodl	Oli	0	0	0
Sst Chodl	Per	0	0	0
