## Supplemental Table 7 for "A spatially continuous cell-type atlas reveals multiscale organization of the human cortex"

### Sheet: PET_Receptors
Receptor / transporter	Type	Neurotransmitter	Tracer	Measure	n	Female n	Age mean (years)	Age SD (years)
D1	Receptor	Dopamine	[11C]SCH23390	BPND	13	7	33	13
D2	Receptor	Dopamine	[11C]FLB-457	BPND	37	20	48.4	16.9
D2	Receptor	Dopamine	[11C]FLB-457	BPND	55	29	32.5	9.7
DAT	Transporter	Dopamine	[123I]-FP-CIT	SUVR	174	65	61	11
NET	Transporter	Norepinephrine	[11C]MRB	BPND	77	27	33.4	9.2
5-HT1A	Receptor	Serotonin	[11C]WAY-100635	BPND	35	17	26.3	5.2
5-HT1B	Receptor	Serotonin	[11C]P943	BPND	65	16	33.7	9.7
5-HT1B	Receptor	Serotonin	[11C]P943	BPND	23	8	28.7	7
5-HT2A	Receptor	Serotonin	[11C]Cimbi-36	Bmax	29	14	22.6	2.7
5-HT4	Receptor	Serotonin	[11C]SB207145	Bmax	59	18	25.9	5.3
5-HT6	Receptor	Serotonin	[11C]GSK215083	BPND	30	0	36.6	9
5-HTT	Transporter	Serotonin	[11C]DASB	Bmax	100	71	25.1	5.8
α4β2	Receptor	Acetylcholine	[18F]Flubatine	VT	30	10	33.5	10.7
M1	Receptor	Acetylcholine	[11C]LSN3172176	BPND	24	11	40.5	11.7
VAChT	Transporter	Acetylcholine	[18F]FEOBV	SUVR	4	1	37	10.2
VAChT	Transporter	Acetylcholine	[18F]FEOBV	SUVR	18	13	66.8	6.8
VAChT	Transporter	Acetylcholine	[18F]FEOBV	SUVR	5	1	68.3	3.1
VAChT	Transporter	Acetylcholine	[18F]FEOBV	SUVR	3	3	66.6	0.94
mGluR5	Receptor	Glutamate	[11C]ABP688	BPND	73	48	19.9	3.04
mGluR5	Receptor	Glutamate	[11C]ABP688	BPND	22	10	67.9	9.6
mGluR5	Receptor	Glutamate	[11C]ABP688	BPND	28	13	33.1	11.2
GABAA/BZ	Receptor / binding site	GABA	[11C]Flumazenil	Bmax	16	9	26.6	8
H3	Receptor	Histamine	[11C]GSK189254	VT	8	1	31.7	9
CB1	Receptor	Cannabinoid	[11C]OMAR	VT	77	28	30	8.9
MOR	Receptor	Opioid	[11C]Carfentanil	BPND	204	72	32.3	10.8
NMDA	Receptor	Glutamate	[18F]GE-179	VT	29	8	40.9	12.7

### Sheet: ENIGMA_Disorders
Condition	Abbreviation	N participants / cases	N controls
22q11.2 deletion syndrome	22q11.2DS	474	315
Attention-deficit/hyperactivity disorder	ADHD	733	539
Autism spectrum disorder	ASD	1571	1651
Idiopathic generalized epilepsy	IGE	367	1727
Right temporal lobe epilepsy	RTLE	339	1727
Left temporal lobe epilepsy	LTLE	415	1727
Major depressive disorder	MDD	2148	7957
Obsessive-compulsive disorder	OCD	1905	1760
Schizophrenia	SCZ	4474	5098
Bipolar disorder	BD	1837	2582
Obesity	—	1223	2917
Schizotypy	—	3004
Parkinson's disease	PD	2367	1183
